# Mechanistic classification of the AAA superfamily with protein language models

**DOI:** 10.64898/2026.10.05.756829

**Authors:** Jeffrey A Swan, Christopher P Hill

## Abstract

The **<u>A</u>**TPases **<u>A</u>**ssociated with various cellular **<u>A</u>**ctivites (AAA) are a class of proteins with diverse structure-function relationships whereby conserved 3-dimensional architecture is employed in varied mechanistic contexts. While cryo-electron microscopy has revealed extensive mechanistic data, predicting how specific sequence elements dictate unique biochemical mechanisms remains a challenge. Here, we present a machine learning framework to resolve these sequence-function relationships. We established a hierarchical classification scheme based on five distinct modes of coupling ATP hydrolysis to mechanical work. Using **CatFunc**, a lightweight protein language model (PLM)-based pipeline, we leveraged evolutionary context from millions of protein sequences for supervised classification of AAA domains based on mechanism. We observed excellent recall of our mechanistic annotations in masked validation studies, demonstrating that domain level context is sufficient to encapsulate the various observed mechanisms. Notably, systematic misclassifications revealed a shared evolutionary and mechanistic ancestry within the rotary motor class. Applying the model to out-of-distribution proteomic datasets, we established metrics to detect unrepresented functions. Our framework provides a scalable strategy for decoding molecular function from sequence data, offering a transferable approach for other biomedically important families such as membrane transporters, G protein-coupled receptors and kinases.
