## Supplementary material for "Mechanistic classification of the AAA superfamily with protein language models": Supp Data 3

query	blast_total	sequences_removed_coverage_highpass	sequences_removed_coverage_lowpass	sequences_removed_highpass	sequences_removed_lowpass	final_sequences	domains_start	cvalue_removed	length_highpass_removed	length_lowpass_removed	walkerA_removed	domains_final
Cdc48_sc	22186	4451	0	0	104	17631	35335	39	117	0	31	35148
NtrC_aa	20002	5	4	0	3	19990	20197	207	0	0	3	19987
Dynein_hs	24719	14087	6	2	727	9897	39921	8496	173	0	2011	29241
MDN1_at	119840	118916	2	0	20	902	5401	59	38	0	27	5277
Cdc6_mm	20065	17523	13	153	46	2330	2345	6	4	0	0	2335
TnsC_vc	11920	9121	0	117	59	2623	2626	46	2	5	0	2573
RarA_ec	20000	392	0	0	6637	12971	12972	1	12	0	1	12958
Mgs1_sc	20002	17059	3	0	60	2880	2886	3	8	0	4	2871
NOD2_oc	42261	33985	0	182	130	7964	7587	3297	1	0	1	4288
NLRC4_hs	17738	16265	0	689	99	685	689	12	24	0	2	651
Katanin_ce	20054	17933	16	0	6	2099	2133	7	15	0	0	2111
FtsH_tt	20000	143	0	0	76	19781	19782	1	0	0	0	19781
ClpA_ec	20002	418	0	0	6394	13190	26380	0	4	0	8	26368
LonA_ec	20000	177	0	0	6044	13779	13787	7	0	0	0	13780
LonB_to	21089	15808	215	10	72	4984	5270	107	254	0	203	4706
LonC_mt	20040	753	335	1	24	18927	17545	16530	291	39	78	607
ClpB_ec	20001	173	0	0	7237	12591	25182	0	0	0	0	25182
Spastin_dm	20490	19676	14	0	47	753	779	25	4	0	1	749
Spastin_hs	20379	17098	10	0	683	2588	2630	28	43	0	8	2551
HslU_ec	20001	101	0	0	3436	16464	18310	0	1851	0	737	15722
Fidgetin_ce	20067	20028	0	0	1	38	48	10	1	0	0	37
Yme1_sc	20020	16339	0	0	81	3600	3619	11	6	0	4	3598
Hsp101_pf	20003	186	0	0	37	19780	39562	1	0	0	3	39558
ClpX_ec	20000	126	0	0	2953	16921	16925	2	0	0	1	16922
Hsp104_sc	20004	13	0	0	84	19907	39817	4	5	0	11	39797
VPS4A_hs	20405	10153	46	0	856	9350	9415	27	85	0	24	9279
VPS4B_hs	20422	10015	29	0	1221	9157	9217	23	77	0	23	9094
Abo1_sp	29420	28710	0	0	4	706	1412	116	0	0	339	957
AFGL_hs	20081	10335	0	0	584	9162	9186	12	30	0	23	9121
Bcs1_sc	20385	10499	85	6	35	9760	9792	37	80	0	28	9647
Bcs1_mm	20410	8183	1054	4	217	10952	11008	54	129	0	31	10794
Msp1_sc	20132	11486	4	0	41	8601	9621	992	41	0	17	8571
PSMC1_hs	20059	3522	17	0	990	15530	15583	47	40	0	34	15462
PSMC2_hs	20092	13714	15	0	1005	5358	5402	31	39	0	19	5313
PSMC3_hs	20080	8111	4	0	919	11046	11099	34	33	0	29	11003
PSMC4_hs	20079	1721	4	0	1147	17207	17256	25	59	0	46	17126
PSMC5_hs	20061	5310	14	0	1658	13079	13119	26	47	0	29	13017
PSMC6_hs	20065	3561	26	0	959	15519	15597	48	75	0	15	15459
Rix7_ct	34057	29940	18	0	3	4096	8212	8	19	0	5	8180
TRIP13_hs	27296	23606	29	3	499	3159	3177	12	23	0	49	3093
PspF_ec	20006	1124	305	0	3908	14669	14671	2	22	0	19	14628
ZraR_st	20012	754	17	0	4823	14418	15870	1452	0	0	7	14411
FlrC_vc	20015	1327	4	0	513	18171	18213	41	0	0	2	18170
FleQ_pa	20033	6118	2	0	1194	12719	12819	99	0	0	3	12717
CapR_pp	20007	12493	4	0	65	7445	7445	0	0	0	0	7445
CbbX_rs	21052	3372	0	1	25	17654	18850	513	17	0	160	18160
dynein_sc	36836	31500	0	230	210	4896	19724	2217	12	0	110	17385
dhcA_dd	31761	25171	1	3	3	6583	26488	3333	16	0	139	23000
Rea1_sc	72561	72008	0	0	188	365	2199	14	4	0	4	2177
Mdn1_sp	75780	75645	0	0	2	133	802	6	1	0	1	794
Cdc6_pa	20087	3825	420	5832	6	10004	10001	3	5	0	33	9960
ORC1_hs	20434	19277	27	0	57	1073	1081	2	13	0	3	1063
ORC4_hs	16365	10362	59	180	528	5236	5211	42	37	0	185	4947
ORC5_hs	7738	1629	1837	527	461	3284	3045	66	22	0	24	2933
CDC6_hs	20078	17661	45	133	280	1959	1967	6	3	0	1	1957
Orc1_sc	20077	19855	2	0	127	93	88	2	0	0	0	86
Orc4_sc	7764	6226	0	133	69	1336	1334	0	1	0	10	1323
Orc5_sc	5090	1692	79	3081	62	176	175	7	0	0	1	167
Cdc6_sc	20057	12105	54	3411	65	4422	4431	4	5	0	3	4419
Orc2_ap	20018	5328	30	6672	4	7984	7983	3	2	0	12	7966
Orc1_ap	20329	2982	15	115	6	17211	17216	5	3	0	31	17177
cdc6-1_ss	20244	2772	528	141	13	16790	16796	3	4	0	30	16759
cdc6-3_ss	20413	3492	247	954	30	15690	15696	3	4	0	27	15662
cdc6_pf	20302	2924	14	14	17	17333	17336	3	0	0	14	17319
CDC6_at	20179	15649	13	1531	14	2972	2984	9	5	0	3	2967
cdc6-2_mt	20341	5521	303	4444	15	10058	10060	2	1	0	10	10047
DnaA_aa	20000	926	154	0	4	18916	18933	17	0	0	0	18916
MuB_bm	20002	12725	0	1090	281	5906	5900	97	53	0	11	5739
TnsC_sh	13283	4248	6	4881	22	4126	4032	159	8	0	5	3860
TnsC_ec	12959	10443	0	43	345	2128	2133	27	4	3	0	2099
TnsC_pm	11520	3563	2	559	6	7390	7348	369	25	10	1	6943
RFC1_sc	20541	15301	1	0	110	5129	5135	11	35	0	2	5087
RFC2_sc	20012	1271	40	0	43	18658	18751	58	292	0	8	18393
RFC3_sc	20020	3047	20	0	33	16920	17009	76	161	0	9	16763
RFC4_sc	20048	2140	10	0	48	17850	17986	55	303	0	37	17591
RFC5_sc	20031	7466	37	169	38	12321	12339	16	181	0	87	12055
CTF18_sc	20565	15873	516	1088	75	3013	3016	5	10	0	0	3001
CTF18_hs	20864	17374	6	450	95	2939	2950	10	10	0	0	2930
RFC2_hs	20047	1796	4	0	901	17346	17448	53	188	0	15	17192
RFC3_hs	20053	8120	48	13	879	10993	10980	24	110	0	89	10757
RFC4_hs	20026	1981	22	0	323	17700	17797	56	281	0	10	17450
RFC5_hs	20042	1918	15	0	640	17469	17554	73	133	0	11	17337
Wrip1_hs	20122	19298	9	0	253	562	572	1	18	0	0	553
RFCS_af	20203	650	122	0	12	19419	19563	106	186	0	38	19233
rfcS_pf	39103	39006	8	0	1	88	209	34	145	0	21	9
DnaX_ec	21794	6374	2073	0	6701	6646	6647	1	21	0	3	6622
dap44_pt	20005	15575	0	25	49	4356	4371	15	16	0	5	4335
APAF1_hs	79612	76736	34	656	556	1630	1542	117	67	0	0	1358
NLRP1_hs	68937	68256	0	7	114	560	566	15	0	0	0	551
NLRP3_hs	68709	51316	0	0	114	17279	15854	8732	18	0	6	7098
NOD2_hs	39812	34280	0	268	126	5138	5145	1807	1	0	1	3336
NPHP3_hs	87454	85731	0	2	647	1074	1081	11	3	0	24	1043
TEP1_hs	87985	86676	0	6	79	1224	1190	122	1	0	3	1064
ADCY10_hs	23299	21666	1	290	106	1236	1233	28	0	0	0	1205
NAIP_hs	52122	51318	0	0	87	717	722	17	51	0	2	652
RPS4_at	28288	17044	4	3	13	11224	11457	1010	441	0	0	10006
ZAR1_at	20657	2645	103	5	41	17863	17945	2252	250	0	0	15443
Avs4_ec	6575	4999	0	292	616	668	695	58	1	0	1	635
MalT_ec	20038	2571	0	0	12217	5250	5363	405	36	2	2	4918
PH0952_ph	54023	53025	0	884	3	111	144	34	3	0	0	107
CED4_ce	1778	1569	0	120	3	86	118	32	4	0	0	82
Avs3_se	5001	3641	0	135	169	1056	962	119	0	0	0	843
AfsR_sc	20714	2982	3	0	140	17589	17200	8288	157	0	0	8755
