## Supplementary material for "Mechanistic classification of the AAA superfamily with protein language models": Supp Data 1

orf_id	orf_sequence	domain_bounds	accession	notes	category_0	category_1	category_2	category_3	validation_group	analyze_stage_complete
Cdc48_sc	MGEEHKPLLDASGVDPREEDKTATAILRRKKKDNMLLVDDAINDDNSVIAINSNTMDKLELFRGDTVLVKGKKRKDTVLIVLIDDELEDGACRINRVVRNNLRIRLGDLVTIHPCPDIKYATRISVLPIADTIEGITGNLFDVFLKPYFVEAYRPVRKGDHFVVRGGMRQVEFKVVDVEPEEYAVVAQDTIIHWEGEPINREDEENNMNEVGYDDIGGCRKQMAQIREMVELPLRHPQLFKAIGIKPPRGVLMYGPPGTGKTLMARAVANETGAFFFLINGPEVMSKMAGESESNLRKAFEEAEKNAPAIIFIDEIDSIAPKRDKTNGEVERRVVSQLLTLMDGMKARSNVVVIAATNRPNSIDPALRRFGRFDREVDIGIPDATGRLEVLRIHTKNMK…	218-469,491-765	P25694	6OPC:B	motor	rotary	unfoldase	homomer	vg1	True
NtrC_aa	MNVLVIEDDKVFRGLLEEYLSMKGIKVESAERGKEAYKLLSEKHFNVVLLDLLLPDVNGLEILKWIKERSPETEVIVITGHGTIKTAVEAMKMGAYDFLTKPCMLEEIELTINKAIEHRKLRKENELLRREKDLKEEEYVFESPKMKEILEKIKKISCAECPVLITGESGVGKEVVARLIHKLSDRSKEPFVALNVASIPRDIFEAELFGYEKGAFTGAVSSKEGFFELADGGTLFLDEIGELSLEAQAKLLRVIESGKFYRLGGRKEIEVNVRILAATNRNIKELVKEGKFREDLYYRLGVIEIEIPPLRERKEDIIPLANHFLKKFSRKYAKEVEGFTKSAQELLLSYPWYGNVRELKNVIERAVLFSEGKFIDRGELSCLVNSKGIKNKHKSIKEI…	143-384	O67198	4L4U:A	motor	rotary	remodeling	homomer	vg2	True
Dynein_hs	MANGTADVRKLFIFTTTQNYFGLMSELWDQPLLCNCLEINNFLDDGNQMLLRVQRSDAGISFSNTIEFGDTKDKVLVFFKLRPEVITDENLHDNILVSSMLESPISSLYQAVRQVFAPMLLKDQEWSRNFDPKLQNLLSELEAGLGIVLRRSDTNLTKLKFKEDDTRGILTPSDEFQFWIEQAHRGNKQISKERANYFKELFETIAREFYNLDSLSLLEVVDLVETTQDVVDDVWRQTEHDHYPESRMLHLLDIIGGSFGRFVQKKLGTLNLWEDPYYLVKESLKAGISICEQWVIVCNHLTGQVWQRYVPHPWKNEKYFPETLDKLGKRLEEVLAIRTIHEKFLYFLPASEEKIICLTRVFEPFTGLNPVQYNPYTEPLWKAAVSQYEKIIAPAEQKI…	1666-1925,2266-2559,2631-3233	Q8NCM8	4RH7:A	motor	recip	locomotion	heteromer	vg1	True
MDN1_at	MAIDGSFNLKLALETFSVRCPKVAAFPCFTSILSKGGEVVDNEEVIHALGDAFLHPEFTVPLVHCFLPIIRNVVDRVVGLLRLVDDLKSSIDYSDDVSSVLDNAMTEGISVIDFYVRRGQRLELHECACLAFSRALHFNTSLLGSILNYFEKAPPPYERILVKDIVSESRMEATDAYLLCLRVSYRFLVIRPEVFSKLWDWSCYLDSMKRLSECPRQQRHFLEKYRDAVWCGIQILSVVLRCSDRLAGCFGFEEEEALSCLLRWEEFCQDIEIEKAGLYIQLPTYTALKSLQQFNTLVPGINKRQSAGLEADEPQMKIRRLDTWDVNSFSEPFEIHSRVKKSFEMVSLAVSQKRPVLLYGPSGSGKSALIRKLADESGNHVVFIHMDDQLDGKTLVGTY…	337-606,1055-1317,1346-1703	A0A1P8AUY4	custom	motor	recip	disassembly	heteromer	vg1	True
Cdc6_mm	MPQTRSQTQATIGFPKKKLSNTLKKPNSRDCEVKLRNVQPVPTTPCVDVKLLPLSPRKRLGDDNLCNTPRLSPCSPPKLGKKENGPPRSHTWKGCRLVFDDEPTFKASPPKEQDRVRQHQIRSSSAQRSPESKADPEQKCPPEKESVCIRLFKQEGTCYQQAKLVLNTAVPDRLPAREQEMGVIRNFLKEHICGKKAGSLYLSGAPGTGKTACLSRILQDFKKEVKGFKSILLNCMSLRSAQAVFPAIAQEIGREELCRPAGKDLMRKLEKHLTAEKGPMIVLVLDEMDQLDSKGQDVLYTLFEWPWLSNSRLVLIGIANTLDLTDRILPRLEARENCKPQLLNFPPYTRNQIAAILQDRLSQVSKDQVLDSAAIQFCARKVSAVSGDIRKALDVCRRA…	176-413	O89033	alphafold	nonmotor	initiator	replication	heteromer	vg1	True
TnsC_vc	MSLPIEYVTAQYQDTGNPSYRGNPFIEALPPIMEIRQLKEGLEGKVDFSLKHLQDKPRQRAHMVAALLDDFFQPLSQHVLLEERISIMVRRGYVSRNLLDGSLNEHLQNGYQRVMSGDLQSYKFRNVLTTATCLSLIGCSGSGKSSTLDRILATYPQVIYHENYNFFQLSYLKIECPNNGSQQSLCLNFFREVDRRLGTNYENTHGRRRHGIPTLLALMSQVANERAIGVLVIDEIQRLKIRKAVGREQMLEFFVELVNTVGIPVILVGTPKARPLFEVELQSARRTTGIGSLYWQPMPQYPENPNTKSEWVAFTNKLWKYQWLNRRDEVLTDEIRDCWYELSQGVLDIVVKLFVLAQLRAIASKLERITVKLLRSVYDDELKPVHPMLDAIRQGSPDL…	19-276	A0A5P9CG02	7RZY:1	nonmotor	initiator	transposition	homomer	vg2	True
RarA_ec	MSNLSLDFSDNTFQPLAARMRPENLAQYIGQQHLLAAGKPLPRAIEAGHLHSMILWGPPGTGKTTLAEVIARYANADVERISAVTSGVKEIREAIERARQNRNAGRRTILFVDEVHRFNKSQQDAFLPHIEDGTITFIGATTENPSFELNSALLSRARVYLLKSLSTEDIEQVLTQAMEDKTRGYGGQDIVLPDETRRAIAELVNGDARRALNTLEMMADMAEVDDSGKRVLKPELLTEIAGERSARFDNKGDRFYDLISALHKSVRGSAPDAALYWYARIITAGGDPLYVARRCLAIASEDVGNADPRAMQVAIAAWDCFTRVGPAEGERAIAQAIVYLACAPKSNAVYTAFKAALADARERPDYDVPVHLRNAPTKLMKEMGYGQEYRYAHDEANAY…	31-242	P0AAZ4	3PVS:A	nonmotor	loader	loading	heteromer	vg1	True
Mgs1_sc	MSNKRTSVEQLISCPICSRKVFFSLINSHLDICGKEKSKPSSRPQTVSSLLAGPKKRKQANSEKFIDLENKDHEIKPGLKSESDDIEIVENESKRFKAAPSTDFAKSIVEPASSRDQLHNDYESRWLQKISHLPLSEKLRPKELRDYVGQQHILSQDNGTLFKYIKQGTIPSMILWGPPGVGKTSLARLLTKTATTSSNESNVGSRYFMIETSATKANTQELRGIFEKSKKEYQLTKRRTVLFIDEIHRFNKVQQDLLLPHVENGDIILIGATTENPSFQLNNALISRCLIFVLEKLNVNELCIVLSRGIALLNKCRKQVWNIENPLKLSRSILEYVVDLSVGDTRRALNMLEMIEVSTRERKADEEELSIDDVRDIIKNNSSNGLNTYYDPKGDNHYD…	149-359	P40151	alphafold	nonmotor	loader	loading	heteromer	vg1	True
NOD2_oc	MCSQEAFQAQRSQLVGLLVSGSLEGFESILDLLLSWEVLSWEDYEGLRLVGQPLSHLARRLLDTVWNKGTWGCQKLIAAVQEAQDSSQCPELHGCWDPHSLHPAQDLQSHRPAIVRRLYSHVEGVLDLALEQGFISQYECDEIRLPIFTSSQRARRLLDLATVKANGLAAFLLQHVQKLPVSLSLPFEAAACKKYMSKLRTIVAAQSRFLSTYDGAENLCLEDIYTENTLEVRTEVGMAGPLHKSPAALGLEELFSPNGHLNEDADTVLVVGEAGSGKSTLLQQVHLLWATGQDFQEFLFVFPFSCRQLQCVARPLSVMTLLFEHCCWPDVGQQDVFQFLLDHPDRILLTFDGFDEFKFKFTDHERHCSPTDPTSVQTLLFNLLQGNLLKNARKVLTSR…	257-505	G1T469	5IRM:A	nonmotor	signaling	signaling	homomer	vg1	True
NLRC4_hs	MNFIKDNSRALIQRMGMTVIKQITDDLFVWNVLNREEVNIICCEKVEQDAARGIIHMILKKGSESCNLFLKSLKEWNYPLFQDLNGQSLFHQTSEGDLDDLAQDLKDLYHTPSFLNFYPLGEDIDIIFNLKSTFTEPVLWRKDQHHHRVEQLTLNGLLQALQSPCIIEGESGKGKSTLLQRIAMLWGSGKCKALTKFKFVFFLRLSRAQGGLFETLCDQLLDIPGTIRKQTFMAMLLKLRQRVLFLLDGYNEFKPQNCPEIEALIKENHRFKNMVIVTTTTECLRHIRQFGALTAEVGDMTEDSAQALIREVLIKELAEGLLLQIQKSRCLRNLMKTPLFVVITCAIQMGESEFHSHTQTTLFHTFYDLLIQKNKHKHKGVAASDFIRSLDHCGDLALE…	153-349	Q9NPP4	8FVU:B	nonmotor	signaling	signaling	heteromer	vg2	True
Katanin_ce	MNGDVQSVIRGYLERAQVAKTMSDAGRWNEAGDLLRQLMTDVKSCKISASNRDEHDARNTFLRALEANLKLVQQNVRDEDDLHEAMTRQSGSPEPPADPDVWSKPSPPLPSSSKFGATKKGVGAAGPRPREISKSTSSMSTNPADVKPANPTQGILPQNSAGDSFDASAYDAYIVQAVRGTMATNTENTMSLDDIIGMHDVKQVLHEAVTLPLLVPEFFQGLRSPWKAMVLAGPPGTGKTLIARAIASESSSTFFTVSSTDLSSKWRGDSEKIVRLLFELARFYAPSIIFIDEIDTLGGQRGNSGEHEASRRVKSEFLVQMDGSQNKFDSRRVFVLAATNIPWELDEALRRRFEKRIFIPLPDIDARKKLIEKSMEGTPKSDEINYDDLAARTEGFSGA…	197-450	P34808	6UGD:A	motor	rotary	unfoldase	homomer	vg2	True
FtsH_tt	MPRAPFSLLALVLGLAFLAWAFSLAGTVGAPSGTVNYTTFLEDLKAGRVKEVVVRAGDTRIQGVLEDGSAFTTYAASPPDNATLEGWMARGVSVRVEPPQGQNALGFLWPLLLVGLLIGALYYFSRNGRAGPSDSAFSFTKSRARVLTEAPKVTFKDVAGAEEAKEELKEIVEFLKNPSRFHEMGARIPKGVLLVGPPGVGKTHLARAVAGEARVPFITASGSDFVEMFVGVGAARVRDLFETAKRHAPCIVFIDEIDAVGRKRGSGVGGGNDEREQTLNQLLVEMDGFEKDTAIVVMAATNRPDILDPALLRPGRFDRQIAIDAPDVKGREQILRIHARGKPLAEDVDLALLAKRTPGFVGADLENLLNEAALLAAREGRRKITMKDLEEAADRVMMG…	160-393	Q5SI82	7WI4:A	motor	rotary	unfoldase	homomer	vg1	True
ClpA_ec	MLNQELELSLNMAFARAREHRHEFMTVEHLLLALLSNPSAREALEACSVDLVALRQELEAFIEQTTPVLPASEEERDTQPTLSFQRVLQRAVFHVQSSGRNEVTGANVLVAIFSEQESQAAYLLRKHEVSRLDVVNFISHGTRKDEPTQSSDPGSQPNSEEQAGGEERMENFTTNLNQLARVGGIDPLIGREKELERAIQVLCRRRKNNPLLVGESGVGKTAIAEGLAWRIVQGDVPEVMADCTIYSLDIGSLLAGTKYRGDFEKRFKALLKQLEQDTNSILFIDEIHTIIGAGAASGGQVDAANLIKPLLSSGKIRVIGSTTYQEFSNIFEKDRALARRFQKIDITEPSIEETVQIINGLKPKYEAHHDVRYTAKAVRAAVELAVKYINDRHLPDKAI…	191-435,463-723	P0ABH9	6UQE:A	motor	rotary	unfoldase	homomer	vg2	True
LonA_ec	MNPERSERIEIPVLPLRDVVVYPHMVIPLFVGREKSIRCLEAAMDHDKKIMLVAQKEASTDEPGVNDLFTVGTVASILQMLKLPDGTVKVLVEGLQRARISALSDNGEHFSAKAEYLESPTIDEREQEVLVRTAISQFEGYIKLNKKIPPEVLTSLNSIDDPARLADTIAAHMPLKLADKQSVLEMSDVNERLEYLMAMMESEIDLLQVEKRIRNRVKKQMEKSQREYYLNEQMKAIQKELGEMDDAPDENEALKRKIDAAKMPKEAKEKAEAELQKLKMMSPMSAEATVVRGYIDWMVQVPWNARSKVKKDLRQAQEILDTDHYGLERVKDRILEYLAVQSRVNKIKGPILCLVGPPGVGKTSLGQSIAKATGRKYVRMALGGVRDEAEIRGHRRTYI…	313-580	P0A9M0	6U5Z:A	motor	rotary	unfoldase	homomer	vg1	True
LonB_to	MGDNEKINREALAPREYGESLELGIEFTTTEEIEVPEKLIDQVIGQEHAVEVIKTAANQKRHVLLIGEPGTGKSMLGQAMAELLPTETLEDILVFPNPEDENMPRIKTVPACQGRRIVEKYREKAKSQESVKSYILLFVMFTVMLALFIEFSATTLLMGLFVVILTIMALSNMRLKSTVLVPKLLVDNCGRTKAPFIDATGAHAGALLGDVRHDPFQSGGLGTPAHERVEPGMIHRAHKGVLFIDEIATLSLKMQQSLLTAMQEKKFPITGQSEMSSGAMVRTEPVPCDFVLVAAGNLDTVDKMHPALRSRIRGYGYEVYMRTTMPDTIENRRKLVQFVAQEVKRDGKIPHFTKEAVEEIVREAQKRAGRKGHLTLRLRDLGGIVRAAGDIAVKKGKKY…	45-414	B6YU74	3K1J:A	motor	rotary	unfoldase	homomer	vg2	True
LonC_mt	MRLSYEALEWRTPIENSTEPVSLPPPPPFFGQERAREALELAIRGGFHAYLVGPPSLGKHEALLAYLSTQSVETPPDLLYVPLSERKVAVLTLPSGQEIHLAEAVEGLLLEVNRLDELFRQGSFLREKTQLEARFKEAREQQLEALRREAQEAGFALSTNGERLELTGPGPVPAELSARLEEVTLGSLAASAELEVALRRLRRDWALHYLNNRFEPLFQRFPQARAYLEALRARLARYAETGEPLDPAQWRPNLLTSSSSGTPPPIVYEPYATAPRLFGRLDYLVDRGVWSTNVSLIRPGAVHRAQGGYLILDALSLKREGTWEAFKRALRNGQVEPVTEPQAPAGLEVEPFPIQMQVILVGTPEAFEGLEEDPAFSELFRIRAEFSPTLPASPENCTA…	31-453	C9DRU9	4FW9:A	motor	rotary	unfoldase	homomer	vg1	True
ClpB_ec	MRLDRLTNKFQLALADAQSLALGHDNQFIEPLHLMSALLNQEGGSVSPLLTSAGINAGQLRTDINQALNRLPQVEGTGGDVQPSQDLVRVLNLCDKLAQKRGDNFISSELFVLAALESRGTLADILKAAGATTANITQAIEQMRGGESVNDQGAEDQRQALKKYTIDLTERAEQGKLDPVIGRDEEIRRTIQVLQRRTKNNPVLIGEPGVGKTAIVEGLAQRIINGEVPEGLKGRRVLALDMGALVAGAKYRGEFEERLKGVLNDLAKQEGNVILFIDELHTMVGAGKADGAMDAGNMLKPALARGELHCVGATTLDEYRQYIEKDAALERRFQKVFVAEPSVEDTIAILRGLKERYELHHHVQITDPAIVAAATLSHRYIADRQLPDKAIDLIDEAAS…	182-407,572-835	P63284	6QS4:A	motor	rotary	unfoldase	homomer	vg2	True
Spastin_dm	MVRTKNQSSSSSASSSSTKSPIKSSSGAGSSGGGLGGRQSTHRSSSASNVAAVVAGGSSAAGGGSSSNRRSPGSSPDGDDDTTTTDDLTPTTCSPRSGHHHSYGGYSSSVHKQNLYVVSFPIIFLFNVLRSLIYQLFCIFRYLYGASTKVIYRPHRRDCNIEIVVQNSSKEQQQSLNHPSELNREGDGQEQQLSNQPQRFRPIQPLEMAANRPGGGYSPGPGDPLLAKQKHHHRRAFEYISKALKIDEENEGHKELAIELYRKGIKELEDGIAVDCWSGRGDVWDRAQRLHDKMQTNLSMARDRLHFLASGRKLTIGSKRPVNLAVANKSQTLPRNLGSKTSVGAVQRQPAKTAATPPAVRRQFSSGRNTPPQRSRTPINNNGPSGSGASTPVVSVKGV…	488-733	A0A0B4LHJ5	6P07:A	motor	rotary	unfoldase	homomer	vg1	True
Spastin_hs	MNSPGGRGKKKGSGGASNPVPPRPPPPCLAPAPPAAGPAPPPESPHKRNLYYFSYPLFVGFALLRLVAFHLGLLFVWLCQRFSRALMAAKRSSGAAPAPASASAPAPVPGGEAERVRVFHKQAFEYISIALRIDEDEKAGQKEQAVEWYKKGIEELEKGIAVIVTGQGEQCERARRLQAKMMTNLVMAKDRLQLLEKMQPVLPFSKSQTDVYNDSTNLACRNGHLQSESGAVPKRKDPLTHTSNSLPRSKTVMKTGSAGLSGHHRAPSYSGLSMVSGVKQGSGPAPTTHKGTPKTNRTNKPSTPTTATRKKKDLKNFRNVDSNLANLIMNEIVDNGTAVKFDDIAGQDLAKQALQEIVILPSLRPELFTGLRAPARGLLLFGPPGNGKTMLAKAVAAES…	346-593	Q9UBP0	6PEN:A	motor	rotary	unfoldase	homomer	vg2	True
HslU_ec	MSEMTPREIVSELDKHIIGQDNAKRSVAIALRNRWRRMQLNEELRHEVTPKNILMIGPTGVGKTEIARRLAKLANAPFIKVEATKFTEVGYVGKEVDSIIRDLTDAAVKMVRVQAIEKNRYRAEELAEERILDVLIPPAKNNWGQTEQQQEPSAARQAFRKKLREGQLDDKEIEIDLAAAPMGVEIMAPPGMEEMTSQLQSMFQNLGGQKQKARKLKIKDAMKLLIEEEAAKLVNPEELKQDAIDAVEQHGIVFIDEIDKICKRGESSGPDVSREGVQRDLLPLVEGCTVSTKHGMVKTDHILFIASGAFQIAKPSDLIPELQGRLPIRVELQALTTSDFERILTEPNASITVQYKALMATEGVNIEFTDSGIKRIAEAAWQVNESTENIGARRLHTVL…	20-435	P0A6H5	6PXI:E	motor	rotary	unfoldase	homomer	vg1	True
Fidgetin_ce	MYSPKRVKLNVTSGMRKRPETGENNDDLYPPTALARNGISPYFIGKPRRKIVVETPSDSAQQQPPFKSRSQQNGLDDELDGIIIDEDEDRTVDVSFSQKQDTRKLKSRPFLGEKSSFKLGEIPKPKEEKRREEPFTMRGFDFGSDDKVTKIRDKICDIVDPTNARRTDPNFIRQMHENTLKGIEVASNPHFKKTRAPTKNRAAIQNTLGTLYPSFTTAAGQDPQNSKFQVPLDRQSSSQSIGSLAGIPPARRAPDIPKRCSNPLIRKAMGMDTEGGGKDEKMSGLRAEPTLKHFDENIISLIESEIMSVNNEIGWADVAGLEGAKKALREIVVLPFKRPDVFTGIRAPPKGVLLFGPPGTGKTMIGRCVASQCKATFFNISASSLTSKWVGEGEKLVRA…	321-566	O16299	4L16:A	motor	rotary	unfoldase	homomer	vg2	True
Yme1_sc	MNVSKILVSPTVTTNVLRIFAPRLPQIGASLLVQKKWALRSKKFYRFYSEKNSGEMPPKKEADSSGKASNKSTISSIDNSQPPPPSNNNDKTKQANVAVSHAMLATREQEANKDLTSPDAQAAFYKLLLQSNYPQYVVSRFETPGIASSPECMELYMEALQRIGRHSEADAVRQNLLTASSAGAVNPSLASSSSNQSGYHGNFPSMYSPLYGSRKEPLHVVVSESTFTVVSRWVKWLLVFGILTYSFSEGFKYITENTTLLKSSEVADKSVDVAKTNVKFDDVCGCDEARAELEEIVDFLKDPTKYESLGGKLPKGVLLTGPPGTGKTLLARATAGEAGVDFFFMSGSEFDEVYVGVGAKRIRDLFAQARSRAPAIIFIDELDAIGGKRNPKDQAYAKQ…	286-521	B3LL85	6AZ0:A	motor	rotary	unfoldase	homomer	vg1	True
Hsp101_pf	MTRRYLKYYIFVTLLFFVQVINNVLCAPDNKQEQGKYLNRTINILNAGKNIAKSYGHNKLKPIHILSALAKSDYGSTLFKENNVNAANLKEYIDIALEQTRAGAPLDNKSKIVNSAEVKETLALAEAAANKYKSPKVDVEHLLSGLSNDELVNEIFNEVYLTDEAIKAILKRKFEKTKKDKDGKTGTLYIEQFGSNMNEKVRNGKLQGIYGRDEEIRAIIESLLRYNKNSPVLVGNPGTGKTTIVEGLVYRIEKGDVPKELQGYTVISLNFRKFTSGTSYRGEFETRMKNIIKELKNKKNKIILFVDEIHLLLGAGKAEGGTDAANLLKPVLSKGEIKLIGATTIAEYRKFIESCSAFERRFEKILVEPPSVDMTVKILRSLKSKYENFYGINITDKAL…	212-436,606-879	Q8IIJ8	6E11:1	motor	rotary	unfoldase	homomer	vg2	True
ClpX_ec	MTDKRKDGSGKLLYCSFCGKSQHEVRKLIAGPSVYICDECVDLCNDIIREEIKEVAPHRERSALPTPHEIRNHLDDYVIGQEQAKKVLAVAVYNHYKRLRNGDTSNGVELGKSNILLIGPTGSGKTLLAETLARLLDVPFTMADATTLTEAGYVGEDVENIIQKLLQKCDYDVQKAQRGIVYIDEIDKISRKSDNPSITRDVSGEGVQQALLKLIEGTVAAVPPQGGRKHPQQEFLQVDTSKILFICGGAFAGLDKVISHRVETGSGIGFGATVKAKSDKASEGELLAQVEPEDLIKFGLIPEFIGRLPVVATLNELSEEALIQILKEPKNALTKQYQALFNLEGVDLEFRDEALDAIAKKAMARKTGARGLRSIVEAALLDTMYDLPSMEDVEKVVID…	81-387	P0A6H1	6WSG:A	motor	rotary	unfoldase	homomer	vg2	True
Hsp104_sc	MNDQTQFTERALTILTLAQKLASDHQHPQLQPIHILAAFIETPEDGSVPYLQNLIEKGRYDYDLFKKVVNRNLVRIPQQQPAPAEITPSYALGKVLQDAAKIQKQQKDSFIAQDHILFALFNDSSIQQIFKEAQVDIEAIKQQALELRGNTRIDSRGADTNTPLEYLSKYAIDMTEQARQGKLDPVIGREEEIRSTIRVLARRIKSNPCLIGEPGIGKTAIIEGVAQRIIDDDVPTILQGAKLFSLDLAALTAGAKYKGDFEERFKGVLKEIEESKTLIVLFIDEIHMLMGNGKDDAANILKPALSRGQLKVIGATTNNEYRSIVEKDGAFERRFQKIEVAEPSVRQTVAILRGLQPKYEIHHGVRILDSALVTAAQLAKRYLPYRRLPDSALDLVDIS…	188-409,582-849	P31539	5VJH:A	motor	rotary	unfoldase	homomer	vg1	True
VPS4A_hs	MTTSTLQKAIDLVTKATEEDKAKNYEEALRLYQHAVEYFLHAIKYEAHSDKAKESIRAKCVQYLDRAEKLKDYLRSKEKHGKKPVKENQSEGKGSDSDSEGDNPEKKKLQEQLMGAVVMEKPNIRWNDVAGLEGAKEALKEAVILPIKFPHLFTGKRTPWRGILLFGPPGTGKSYLAKAVATEANNSTFFSVSSSDLMSKWLGESEKLVKNLFELARQHKPSIIFIDEVDSLCGSRNENESEAARRIKTEFLVQMQGVGNNNDGTLVLGATNIPWVLDSAIRRRFEKRIYIPLPEEAARAQMFRLHLGSTPHNLTDANIHELARKTEGYSGADISIIVRDSLMQPVRKVQSATHFKKVCGPSRTNPSMMIDDLLTPCSPGDPGAMEMTWMDVPGDKLLE…	131-415	Q9UN37	alphafold	motor	rotary	unfoldase	homomer	vg1	True
VPS4B_hs	MSSTSPNLQKAIDLASKAAQEDKAGNYEEALQLYQHAVQYFLHVVKYEAQGDKAKQSIRAKCTEYLDRAEKLKEYLKNKEKKAQKPVKEGQPSPADEKGNDSDGEGESDDPEKKKLQNQLQGAIVIERPNVKWSDVAGLEGAKEALKEAVILPIKFPHLFTGKRTPWRGILLFGPPGTGKSYLAKAVATEANNSTFFSISSSDLVSKWLGESEKLVKNLFQLARENKPSIIFIDEIDSLCGSRSENESEAARRIKTEFLVQMQGVGVDNDGILVLGATNIPWVLDSAIRRRFEKRIYIPLPEPHARAAMFKLHLGTTQNSLTEADFRELGRKTDGYSGADISIIVRDALMQPVRKVQSATHFKKVRGPSRADPNHLVDDLLTPCSPGDPGAIEMTWMDV…	138-422	O75351	7L9X:A	motor	rotary	unfoldase	homomer	vg2	True
Abo1_sp	MKEEASEHGGSADETQELSPVSDSSDEMPNNAKRRRRSQSMIANKRIHQAFQEDEGDEDWEEEEHKPKAKRRYNTRSNESFSEGDDEPFEVSESSALEDELSDSEDSFIRSVRSKPKYKPGTRRSTRLRNRRSQDEEESEEEHRPILRERTSRINYSVPLAFPPVDEMDGDPSSQVNQSRSRKTHSELAITKLLRQQVSSFMPYIDSSGSESESDNTRIKKSSAKTIKALTDPANSGGPPDFGRIREKSDLADSDPLGVDSSLSFESVGGLDNYINQLKEMVMLPLLYPEIFQRFNMQPPRGVLFHGPPGTGKTLMARALAAACSSENKKVSFYMRKGADCLSKWVGEAERQLRLLFEEAKSTQPSIIFFDEIDGLAPVRSSKQEQIHASIVSTLLALM…	271-526,541-1187	O14114	6JQ0:B	motor	rotary	unfoldase	homomer	vg1	True
AFGL_hs	MAHRCLRLWGRGGCWPRGLQQLLVPGGVGPGEQPCLRTLYRFVTTQARASRNSLLTDIIAAYQRFCSRPPKGFEKYFPNGKNGKKASEPKEVMGEKKESKPAATTRSSGGGGGGGGKRGGKKDDSHWWSRFQKGDIPWDDKDFRMFFLWTALFWGGVMFYLLLKRSGREITWKDFVNNYLSKGVVDRLEVVNKRFVRVTFTPGKTPVDGQYVWFNIGSVDTFERNLETLQQELGIEGENRVPVVYIAESDGSFLLSMLPTVLIIAFLLYTIRRGPAGIGRTGRGMGGLFSVGETTAKVLKDEIDVKFKDVAGCEEAKLEIMEFVNFLKNPKQYQDLGAKIPKGAILTGPPGTGKTLLAKATAGEANVPFITVSGSEFLEMFVGVGPARVRDLFALARKN…	311-556	Q9Y4W6	6NYY:B	motor	rotary	unfoldase	homomer	vg1	True
Bcs1_sc	MSDKPIDIQYDKQATPNLSGVITPPTNETGNDSVREKLSKLVGDAMSNNPYFAAGGGLMILGTGLAVARSGIIKASRVLYRQMIVDLEIQSKDKSYAWFLTWMAKHPQRVSRHLSVRTNYIQHDNGSVSTKFSLVPGPGNHWIRYKGAFILIKRERSAKMIDIANGSPFETVTLTTLYRDKHLFDDILNEAKDIALKTTEGKTVIYTSFGPEWRKFGQPKAKRMLPSVILDSGIKEGILDDVYDFMKNGKWYSDRGIPYRRGYLLYGPPGSGKTSFIQALAGELDYNICILNLSENNLTDDRLNHLMNNMPERSILLLEDIDAAFNKRSQTGEQGFHSSVTFSGLLNALDGVTSSEETITFMTTNHPEKLDAAIMRPGRIDYKVFVGNATPYQVEKMFM…	232-449	P32839	6SH3:A	motor	rotary	unfoldase	homomer	vg1	True
Bcs1_mm	MPFSDFVLALKDNPYFGAGFGLVGVGTALAMARKGAQLGLVAFRRHYMITLEVPARDRSYAWLLSWLTRHSTRTQHLSVETSYLQHESGRISTKFEFIPSPGNHFIWYQGKWIRVERNRDMQMVDLQTGTPWESVTFTALGTDRKVFFNILEEARALALQQEEGKTVMYTAVGSEWRTFGYPRRRRPLDSVVLQQGLADRIVKDIREFIDNPKWYIDRGIPYRRGYLLYGPPGCGKSSFITALAGELEHSICLLSLTDSSLSDDRLNHLLSVAPQQSLVLLEDVDAAFLSRDLAVENPIKYQGLGRLTFSGLLNALDGVASTEARIVFMTTNYIDRLDPALIRPGRVDLKEYVGYCSHWQLTQMFQRFYPGQAPSLAENFAEHVLKATSEISPAQVQGY…	196-418	Q9CZP5	6U1Y:A	motor	rotary	unfoldase	homomer	vg2	True
Msp1_sc	MSRKFDLKTITDLSVLVGTGISLYYLVSRLLNDVESGPLSGKSRESKAKQSLQWEKLVKRSPALAEVTLDAYERTILSSIVTPDEINITFQDIGGLDPLISDLHESVIYPLMMPEVYSNSPLLQAPSGVLLYGPPGCGKTMLAKALAKESGANFISIRMSSIMDKWYGESNKIVDAMFSLANKLQPCIIFIDEIDSFLRERSSTDHEVTATLKAEFMTLWDGLLNNGRVMIIGATNRINDIDDAFLRRLPKRFLVSLPGSDQRYKILSVLLKDTKLDEDEFDLQLIADNTKGFSGSDLKELCREAALDAAKEYIKQKRQLIDSGTIDVNDTSSLKIRPLKTKDFTKKLRMDATSTLSSQPLD	99-353	P28737	5W0T:A	motor	rotary	unfoldase	homomer	vg1	True
PSMC1_hs	MGQSQSGGHGPGGGKKDDKDKKKKYEPPVPTRVGKKKKKTKGPDAASKLPLVTPHTQCRLKLLKLERIKDYLLMEEEFIRNQEQMKPLEEKQEEERSKVDDLRGTPMSVGTLEEIIDDNHAIVSTSVGSEHYVSILSFVDKDLLEPGCSVLLNHKVHAVIGVLMDDTDPLVTVMKVEKAPQETYADIGGLDNQIQEIKESVELPLTHPEYYEEMGIKPPKGVILYGPPGTGKTLLAKAVANQTSATFLRVVGSELIQKYLGDGPKLVRELFRVAEEHAPSIVFIDEIDAIGTKRYDSNSGGEREIQRTMLELLNQLDGFDSRGDVKVIMATNRIETLDPALIRPGRIDRKIEFPLPDEKTKKRIFQIHTSRMTLADDVTLDDLIMAKDDLSGADIKAIC…	193-432	P62191	5L4G:I	motor	rotary	unfoldase	heteromer	vg2	True
PSMC2_hs	MPDYLGADQRKTKEDEKDDKPIRALDEGDIALLKTYGQSTYSRQIKQVEDDIQQLLKKINELTGIKESDTGLAPPALWDLAADKQTLQSEQPLQVARCTKIINADSEDPKYIINVKQFAKFVVDLSDQVAPTDIEEGMRVGVDRNKYQIHIPLPPKIDPTVTMMQVEEKPDVTYSDVGGCKEQIEKLREVVETPLLHPERFVNLGIEPPKGVLLFGPPGTGKTLCARAVANRTDACFIRVIGSELVQKYVGEGARMVRELFEMARTKKACLIFFDEIDAIGGARFDDGAGGDNEVQRTMLELINQLDGFDPRGNIKVLMATNRPDTLDPALMRPGRLDRKIEFSLPDLEGRTHIFKIHARSMSVERDIRFELLARLCPNSTGAEIRSVCTEAGMFAIRA…	181-422	P35998	5L4G:H	motor	rotary	unfoldase	heteromer	vg2	True
PSMC3_hs	MNLLPNIESPVTRQEKMATVWDEAEQDGIGEEVLKMSTEEIIQRTRLLDSEIKIMKSEVLRVTHELQAMKDKIKENSEKIKVNKTLPYLVSNVIELLDVDPNDQEEDGANIDLDSQRKGKCAVIKTSTRQTYFLPVIGLVDAEKLKPGDLVGVNKDSYLILETLPTEYDSRVKAMEVDERPTEQYSDIGGLDKQIQELVEAIVLPMNHKEKFENLGIQPPKGVLMYGPPGTGKTLLARACAAQTKATFLKLAGPQLVQMFIGDGAKLVRDAFALAKEKAPSIIFIDELDAIGTKRFDSEKAGDREVQRTMLELLNQLDGFQPNTQVKVIAATNRVDILDPALLRSGRLDRKIEFPMPNEEARARIMQIHSRKMNVSPDVNYEELARCTDDFNGAQCKAV…	191-428	P17980	5L4G:M	motor	rotary	unfoldase	heteromer	vg2	True
PSMC4_hs	MEEIGILVEKAQDEIPALSVSRPQTGLSFLGPEPEDLEDLYSRYKKLQQELEFLEVQEEYIKDEQKNLKKEFLHAQEEVKRIQSIPLVIGQFLEAVDQNTAIVGSTTGSNYYVRILSTIDRELLKPNASVALHKHSNALVDVLPPEADSSIMMLTSDQKPDVMYADIGGMDIQKQEVREAVELPLTHFELYKQIGIDPPRGVLMYGPPGCGKTMLAKAVAHHTTAAFIRVVGSEFVQKYLGEGPRMVRDVFRLAKENAPAIIFIDEIDAIATKRFDAQTGADREVQRILLELLNQMDGFDQNVNVKVIMATNRADTLDPALLRPGRLDRKIEFPLPDRRQKRLIFSTITSKMNLSEEVDLEDYVARPDKISGADINSICQESGMLAVRENRYIVLAKDF…	170-411	P43686	5L4G:K	motor	rotary	unfoldase	heteromer	vg1	True
PSMC5_hs	MALDGPEQMELEEGKAGSGLRQYYLSKIEELQLIVNDKSQNLRRLQAQRNELNAKVRLLREELQLLQEQGSYVGEVVRAMDKKKVLVKVHPEGKFVVDVDKNIDINDVTPNCRVALRNDSYTLHKILPNKVDPLVSLMMVEKVPDSTYEMIGGLDKQIKEIKEVIELPVKHPELFEALGIAQPKGVLLYGPPGTGKTLLARAVAHHTDCTFIRVSGSELVQKFIGEGARMVRELFVMAREHAPSIIFMDEIDSIGSSRLEGGSGGDSEVQRTMLELLNQLDGFEATKNIKVIMATNRIDILDSALLRPGRIDRKIEFPPPNEEARLDILKIHSRKMNLTRGINLRKIAELMPGASGAEVKGVCTEAGMYALRERRVHVTQEDFEMAVAKVMQKDSEKNM…	155-397	P62195	5L4G:J	motor	rotary	unfoldase	heteromer	vg2	True
PSMC6_hs	MADPRDKALQDYRKKLLEHKEIDGRLKELREQLKELTKQYEKSENDLKALQSVGQIVGEVLKQLTEEKFIVKATNGPRYVVGCRRQLDKSKLKPGTRVALDMTTLTIMRYLPREVDPLVYNMSHEDPGNVSYSEIGGLSEQIRELREVIELPLTNPELFQRVGIIPPKGCLLYGPPGTGKTLLARAVASQLDCNFLKVVSSSIVDKYIGESARLIREMFNYARDHQPCIIFMDEIDAIGGRRFSEGTSADREIQRTLMELLNQMDGFDTLHRVKMIMATNRPDTLDPALLRPGRLDRKIHIDLPNEQARLDILKIHAGPITKHGEIDYEAIVKLSDGFNGADLRNVCTEAGMFAIRADHDFVVQEDFMKAVRKVADSKKLESKLDYKPV	139-381	P62333	5L4G:L	motor	rotary	unfoldase	heteromer	vg2	True
Rix7_ct	MSRRPTLRLGLDRDVYNIVLNLEQQGTDENGKRPRLTVDYVYDTIKRSNSSLARQKKRMLEDSIERVLAVRKEQAKAEEETDSDDLIEAQERERERQKAAQAQRDANLLNRQIAKSWGFASSPGAKAADGEKGTDTGSIATPAPATPAVAENMAADTPTTSTGPVLPASSTDRQPNGEPRPKKRKAAPKEIDRTPPTKVSILDIAGVDDTLQRLLKEVWFPLRGGEACEKMGYRYDNGVLLHGPSGCGKTTLAHAIAGSIGVAFIPVSAPSVIGGTSGESEKNIRDVFDEAIRLAPCLIFLDEIDAIAGRRESANKGMESRIVAEIMNGMDRIRQNTPLGKNVVVLAATNRPEFLDPAIRRRFSVEIDMGMPSERAREQILRSLTRDLSLADDINFKEL…	207-482,506-787	G0RZG1	6MAT:A	motor	rotary	unfoldase	homomer	vg1	True
TRIP13_hs	MDEAVGDLKQALPCVAESPTVHVEVHQRGSSTAKKEDINLSVRKLLNRHNIVFGDYTWTEFDEPFLTRNVQSVSIIDTELKVKDSQPIDLSACTVALHIFQLNEDGPSSENLEEETENIIAANHWVLPAAEFHGLWDSLVYDVEVKSHLLDYVMTTLLFSDKNVNSNLITWNRVVLLHGPPGTGKTSLCKALAQKLTIRLSSRYRYGQLIEINSHSLFSKWFSESGKLVTKMFQKIQDLIDDKDALVFVLIDEVESLTAARNACRAGTEPSDAIRVVNAVLTQIDQIKRHSNVVILTTSNITEKIDVAFVDRADIKQYIGPPSAAAIFKIYLSCLEELMKCQIIYPRQQLLTLRELEMIGFIENNVSKLSLLLNDISRKSEGLSGRVLRKLPFLAHALY…	143-429	Q15645	7L9P:A	motor	rotary	unfoldase	homomer	vg2	True
PspF_ec	MAEYKDNLLGEANSFLEVLEQVSHLAPLDKPVLIIGERGTGKELIASRLHYLSSRWQGPFISLNCAALNENLLDSELFGHEAGAFTGAQKRHPGRFERADGGTLFLDELATAPMMVQEKLLRVIEYGELERVGGSQPLQVNVRLVCATNADLPAMVNEGTFRADLLDRLAFDVVQLPPLRERESDIMLMAEYFAIQMCREIKLPLFPGFTERARETLLNYRWPGNIRELKNVVERSVYRHGTSDYPLDDIIIDPFKRRPPEDAIAVSETTSLPTLPLDLREFQMQQEKELLQLSLQQGKYNQKRAAELLGLTYHQFRALLKKHQI	12-241	P37344	7QV9:a	motor	rotary	remodeling	homomer	vg1	True
ZraR_st	MIRGKIDILVVDDDVSHCTILQALLRGWGYNVALAYSGHDALAQVREKVFDLVLCDVRMAEMDGIATLKEIKALNPAIPILIMTAFSSVETAVEALKAGALDYLIKPLDFDRLQETLEKALAHTRETGAELPSASAAQFGMIGSSPAMQHLLNEIAMVAPSDATVLIHGDSGTGKELVARALHACSARSDRPLVTLNCAALNESLLESELFGHEKGAFTGADKRREGRFVEADGGTLFLDEIGDISPLMQVRLLRAIQEREVQRVGSNQTISVDVRLIAATHRDLAEEVSAGRFRQDLYYRLNVVAIEMPSLRQRREDIPLLADHFLRRFAERNRKVVKGFTPQAMDLLIHYDWPGNIRELENAIERAVVLLTGEYISERELPLAIAATPIKTEYSGEI…	145-387	P25852	1OJL:A	motor	rotary	remodeling	homomer	vg1	True
FlrC_vc	MKMAQSKVLIVEDDEGLREALIDTLALAGYEWLEADCAEDALLKLKSHSVDIVVSDVQMAGMGGLALLRSIKQHWPNLPVLLMTAYANIQDAVSAMKDGAIDYMAKPFAPEVLLNMVSRYAPVKSDDNGDAVVADTKSLKLLALADKVAKTDANVMILGPSGSGKEVMSRYIHNASPRKEGPFIAINCAAIPDNMLEATLFGYEKGAFTGAVQACPGKFEQAQGGTILLDEISEMDLNLQAKLLRVLQEREVERLGSRKSIKLDVRVLATSNRDLKQYVQAGHFREDLYYRLNVFPLTWPALCERKDDIEPLANHLIERHCKKLGLPVPSIAPNAITKLLNYPWPGNVRELDNVVQRALILSENGHIQSEHILLEGVDWHDASSLQQAVAGESMAAPQI…	135-362	A0A0H3AHP1	6LUA:A	motor	rotary	remodeling	homomer	vg2	True
FleQ_pa	MWRETKLLLIDDNLDRSRDLAVILNFLGEDQLTCNSEDWREVAAGLSNSREALCVLLGSVESKGGAVELLKQLASWDEYLPILLIGEPAPADWPEELRRRVLASLEMPPSYNKLLDSLHRAQVYREMYDQARERGRSREPNLFRSLVGTSRAIQQVRQMMQQVADTDASVLILGESGTGKEVVARNLHYHSKRREGPFVPVNCGAIPAELLESELFGHEKGAFTGAITSRAGRFELANGGTLFLDEIGDMPLPMQVKLLRVLQERTFERVGSNKTQNVDVRIIAATHKNLEKMIEDGTFREDLYYRLNVFPIEMAPLRERVEDIALLLNELISRMEHEKRGSIRFNSAAIMSLCRHDWPGNVRELANLVERLAIMHPYGVIGVGELPKKFRHVDDEDEQ…	150-391	G3XCV0	8P53:C	motor	rotary	remodeling	homomer	vg2	True
CapR_pp	MPIKYKPEIQHSDFKDLTNLIHFQSTEGKIWLGEQRMLLLQVSAMASFRREMVNTLGIERAKGFFLRQGYQSGLKDAELARKLRPNASEYDMFLAGPQLHSLKGLVKVRPTEVDIDKECGRFYAEMEWIDSFEVEICQTDLGQMQDPVCWTLLGYACAYSSAFMGREIIFKEVSCRGCGGDKCRVIGKPAEEWDDVASFKQYFKNDPIIEELYELQSQLVSLRTNLDKQEGQYYGIGQTPAYQTVRNMMDKAAQGKVSVLLLGETGVGKEVIARSVHLRSKRAAEPFVAVNCAAIPPDLIESELFGVEKGAFTGATQSRMGRFERADKGTIFLDEVIELSPRAQASLLRVLQEGELERVGDNRTRKIDVRVIAATHEDLAEAVKAGRFRADLYYRLNVF…	239-466	Q7WSM9	6IY8:A	motor	rotary	remodeling	homomer	vg1	True
CbbX_rs	MTDAATAPTSIDLRAEYEGSGAKEVLEELDRELIGLKPVKDRIRETAALLLVERARQKLGLAHETPTLHMSFTGNPGTGKTTVALKMAGLLHRLGYVRKGHLVSVTRDDLVGQYIGHTAPKTKEVLKRAMGGVLFIDEAYYLYRPDNERDYGQEAIEILLQVMENNRDDLVVILAGYADRMENFFQSNPGFRSRIAHHIEFPDYSDEELFEIAGHMLDDQNYQMTPEAETALRAYIGLRRNQPHFANARSIRNALDRARLRQANRLFTASSGPLDARALSTMAEEDIRASRVFKGGLDSERRAAEALAR	36-294	P95648	3ZUH:A	motor	rotary	remodeling	homomer	vg2	True
dynein_sc	MCKNEARLANELIEFVAATVTGIKNSPKENEQAFIDYLHCQYLERFQFFLGLLDGREFDTLFVFLFEELDRTIVTIDIGEEAIYDANLANKKYSTLLIIKSRSVIVDAEPIATQISAIYLPGPVNAGNLASIITHGVSSVFGQLIKSDTKTYSVETIDKTRRKLDDISKQFQQLHTSIETPDLLAMVPSIIKLAVSKGATSHDYANYLPSNDLESMRFLNILQSIANKWFLVLKQTLAIDRDIKNGSFLDEVEFWSNFYEVLKSLIEQTQSQEFQVCLSVLTNAKRFHNLTNLLNEGSLSDKFKLADKYNQFLSSIPIDEVRQASNLEDLQELFPVLASSLKKFRYSGYPVQRFVVLMDKISQEVMDAILSNLSDLFQLEYGSFLGLYEKSAGMIEEWD…	1772-2004,2394-2681,2735-2980	P36022	7MGM:A	motor	recip	locomotion	heteromer	vg2	True
dhcA_dd	MEDQQINVDSPTSGTNTPPVVTPTTSVISEQTLEETVKYLCKICPTLLDGDQSVFQNNLSNQIPPENMNKLKKFISDSKIPVLLIQKTNPTINSSNQTSTTTSSSSSSDDNTLTSSQQQSKESFNFEIEVKFGGENKSTLAIVKRIPESIVEYSSNKSIASQLQVLNLGDGSPMDTLHNYIHNSVAPFVRSYILSASKDDATTPSGGSADKSITSQNLDKEMKQSIGAVNQKIAELEISLYNCKQQVQIPEVTLAINPEIKSISKRLKETTGRTIKPDDLGDKASSPEFLNLLQAGTTTWAKNIQNVTKHNLIENLPSDVSTSQEINFWIELETSLQNIDQQLKSPEVEVTLATLRQAKRFIASAPFETDTIGVRKAMDKVQSYKTLFKDFPITPLLTA…	1950-2223,2650-2938,2991-3250	P34036	3VKG:A	motor	recip	locomotion	heteromer	vg1	True
Rea1_sc	MSQDRILLDLDVVNQRLILFNSAFPSDAIEAPFHFSNKESTSENLDNLAGTILHSRSITGHVFLYKHIFLEIVARWIKDSKKKDYVLVIEKLASIITIFPVAMPLIEDYLDKENDHFITILQNPSTQKDSDMFKILLAYYRLLYHNKEVFARFIQPDILYQLVDLLTKEQENQVVIFLALKVLSLYLDMGEKTLNDMLDTYIKSRDSLLGHFEGDSGIDYSFLELNEAKRCANFSKLPSVPECFTIEKKSSYFIIEPQDLSTKVASICGVIVPKVHTIHDKVFYPLTFVPTHKTVSSLRQLGRKIQNSTPIMLIGKAGSGKTFLINELSKYMGCHDSIVKIHLGEQTDAKLLIGTYTSGDKPGTFEWRAGVLATAVKEGRWVLIEDIDKAPTDVLSILL…	305-528,1054-1280,1345-1624	Q12019	6YLF:AP1	motor	recip	disassembly	heteromer	vg1	True
Mdn1_sp	MDVLIEWVAIYPQIYDILEHINYVPSNTLQRLRLHQPWSKIDYDVWFLYASDEIRETCKVKYYGETKTYGEVFVLENERISQLHRLFVSWTVSERAEHLKNLLFDAGLSNLPLVELGGNVFFNSHVPLPCSLVLTKSTQENLNRITPYLVQKRPILLAGPEGIGKKFLITQIAAKLGQQIIRIHLSDSTDPKMLIGTYTSPKPGEFEWQPGVLTQAVITGKWILFTNIEHAPSEVLSVLLPLLEKRQLVIPSRGETIYAKGSFQMFATSSMKTKILGQRLWQILDLTYQPDECVEVVSTLYPVLSIICPTLYSVYKDIFDLFSQRSFLATSKIYRRLCLRDFYKFIKRVAFLYHKFMIPSDHVVISQELQDAVFKEAIDMFGAFIPSRDGFDLVVRNVA…	136-402,877-1135,1169-1498	O94248	6OR5:A	motor	recip	disassembly	heteromer	vg2	True
Cdc6_pa	MAIVVDDSVFSPSYVPKRLPHREQQLQQLDILLGNWLRNPGHHYPRATLLGRPGTGKTVTLRKLWELYKDKTTARFVYINGFIYRNFTAIIGEIARSLNIPFPRRGLSRDEFLALLVEHLRERDLYMFLVLDDAFNLAPDILSTFIRLGQEADKLGAFRIALVIVGHNDAVLNNLDPSTRGIMGKYVIRFSPYTKDQIFDILLDRAKAGLAEGSYSEDILQMIADITGAQTPLDTNRGDARLAIDILYRSAYAAQQNGRKHIAPEDVRKSSKEVLFGISEEVLIGLPLHEKLFLLAIVRSLKISHTPYITFGDAEESYKIVCEEYGERPRVHSQLWSYLNDLREKGIVETRQNKRGEGVRGRTTLISIGTEPLDTLEAVITKLIKEELR	20-275	Q8ZYK1	1FNN:A	nonmotor	initiator	replication	heteromer	vg1	True
ORC1_hs	MAHYPTRLKTRKTYSWVGRPLLDRKLHYQTYREMCVKTEGCSTEIHIQIGQFVLIEGDDDENPYVAKLLELFEDDSDPPPKKRARVQWFVRFCEVPACKRHLLGRKPGAQEIFWYDYPACDSNINAETIIGLVRVIPLAPKDVVPTNLKNEKTLFVKLSWNEKKFRPLSSELFAELNKPQESAAKCQKPVRAKSKSAESPSWTPAEHVAKRIESRHSASKSRQTPTHPLTPRARKRLELGNLGNPQMSQQTSCASLDSPGRIKRKVAFSEITSPSKRSQPDKLQTLSPALKAPEKTRETGLSYTEDDKKASPEHRIILRTRIAASKTIDIREERTLTPISGGQRSSVVPSVILKPENIKKRDAKEAKAQNEATSTPHRIRRKSSVLTMNRIRQQLRFLG…	507-760	Q13415	7JPO:A	nonmotor	initiator	replication	heteromer	vg2	True
ORC4_hs	MSSRKSKSNSLIHTECLSQVQRILRERFCRQSPHSNLFGVQVQYKHLSELLKRTALHGESNSVLIIGPRGSGKTMLINHALKELMEIEEVSENVLQVHLNGLLQINDKIALKEITRQLNLENVVGDKVFGSFAENLSFLLEALKKGDRTSSCPVIFILDEFDLFAHHKNQTLLYNLFDISQSAQTPIAVIGLTCRLDILELLEKRVKSRFSHRQIHLMNSFGFPQYVKIFKEQLSLPAEFPDKVFAEKWNENVQYLSEDRSVQEVLQKHFNISKNLRSLHMLLMLALNRVTASHPFMTAVDLMEASQLCSMDSKANIVHGLSVLEICLIIAMKHLNDIYEEEPFNFQMVYNEFQKFVQRKAHSVYNFEKPVVMKAFEHLQQLELIKPMERTSGNSQREY…	39-311	O43929	7JPO:D	nonmotor	initiator	replication	heteromer	vg1	True
ORC5_hs	MPHLENVVLCRESQVSILQSLFGERHHFSFPSIFIYGHTASGKTYVTQTLLKTLELPHVFVNCVECFTLRLLLEQILNKLNHLSSSEDGCSTEITCETFNDFVRLFKQVTTAENLKDQTVYIVLDKAEYLRDMEANLLPGFLRLQELADRNVTVLFLSEIVWEKFRPNTGCFEPFVLYFPDYSIGNLQKILSHDHPPEYSADFYAAYINILLGVFYTVCRDLKELRHLAVLNFPKYCEPVVKGEASERDTRKLWRNIEPHLKKAMQTVYLREISSSQWEKLQKDDTDPGQLKGLSAHTHVELPYYSKFILIAAYLASYNPARTDKRFFLKHHGKIKKTNFLKKHEKTSNHLLGPKPFPLDRLLAILYSIVDSRVAPTANIFSQITSLVTLQLLTLVGHD…	10-270	O43913	7JPO:E	nonmotor	initiator	replication	heteromer	vg1	True
CDC6_hs	MPQTRSQAQATISFPKRKLSRALNKAKNSSDAKLEPTNVQTVTCSPRVKALPLSPRKRLGDDNLCNTPHLPPCSPPKQGKKENGPPHSHTLKGRRLVFDNQLTIKSPSKRELAKVHQNKILSSVRKSQEITTNSEQRCPLKKESACVRLFKQEGTCYQQAKLVLNTAVPDRLPAREREMDVIRNFLREHICGKKAGSLYLSGAPGTGKTACLSRILQDLKKELKGFKTIMLNCMSLRTAQAVFPAIAQEICQEEVSRPAGKDMMRKLEKHMTAEKGPMIVLVLDEMDQLDSKGQDVLYTLFEWPWLSNSHLVLIGIANTLDLTDRILPRLQAREKCKPQLLNFPPYTRNQIVTILQDRLNQVSRDQVLDNAAVQFCARKVSAVSGDVRKALDVCRRAIE…	175-442	Q99741	alphafold	nonmotor	initiator	replication	heteromer	vg1	True
Orc1_sc	MAKTLKDLQGWEIITTDEQGNIIDGGQKRLRRRGAKTEHYLKRSSDGIKLGRGDSVVMHNEAAGTYSVYMIQELRLNTLNNVVELWALTYLRWFEVNPLAHYRQFNPDANILNRPLNYYNKLFSETANKNELYLTAELAELQLFNFIRVANVMDGSKWEVLKGNVDPERDFTVRYICEPTGEKFVDINIEDVKAYIKKVEPREAQEYLKDLTLPSKKKEIKRGPQKKDKATQTAQISDAETRATDITDNEDGNEDESSDYESPSDIDVSEDMDSGEISADELEEEEDEEEDEDEEEKEARHTNSPRKRGRKIKLGKDDIDASVQPPPKKRGRKPKDPSKPRQMLLISSCRANNTPVIRKFTKKNVARAKKKYTPFSKRFKSIAAIPDLTSLPEFYGNSS…	452-786	P54784	7TJH:A	nonmotor	initiator	replication	heteromer	vg2	True
Orc4_sc	MTISEARLSPQVNLLPIKRHSNEEVEETAAILKKRTIDNEKCKDSDPGFGSLQRRLLQQLYGTLPTDEKIIFTYLQDCQQEIDRIIKQSIIQKESHSVILVGPRQSYKTYLLDYELSLLQQSYKEQFITIRLNGFIHSEQTAINGIATQLEQQLQKIHGSEEKIDDTSLETISSGSLTEVFEKILLLLDSTTKTRNEDSGEVDRESITKITVVFIFDEIDTFAGPVRQTLLYNLFDMVEHSRVPVCIFGCTTKLNILEYLEKRVKSRFSQRVIYMPQIQNLDDMVDAVRNLLTVRSEISPWVSQWNETLEKELSDPRSNLNRHIRMNFETFRSLPTLKNSIIPLVATSKNFGSLCTAIKSCSFLDIYNKNQLSNNLTGRLQSLSDLELAILISAARVAL…	72-373	P54791	7TJH:D	nonmotor	initiator	replication	heteromer	vg1	True
Orc5_sc	MNVTTPEVAFREYQTNCLASYISADPDITPSNLILQGYSGTGKTYTLKKYFNANPNLHAVWLEPVELVSWKPLLQAIARTVQYKLKTLYPNIPTTDYDPLQVEEPFLLVKTLHNIFVQYESLQEKTCLFLILDGFDSLQDLDAALFNKYIKLNELLPKDSKINIKFIYTMLETSFLQRYSTHCIPTVMFPRYNVDEVSTILVMSRCGELMEDSCLRKRIIEEQITDCTDDQFQNVAANFIHLIVQAFHSYTGNDIFALNDLIDFKWPKYVSRITKENIFEPLALYKSAIKLFLSTDDNLSENGQGESAITTNRDDLENSQTYDLSIISKYLLIASYICSYLEPRYDASIFSRKTRIIQGRAAYGRRKKKEVNPRYLQPSLFAIERLLAIFQAIFPIQGK…	11-293	P50874	7TJH:E	nonmotor	initiator	replication	heteromer	vg1	True
Cdc6_sc	MSAIPITPTKRIRRNLFDDAPATPPRPLKRKKLQFTDVTPESSPEKLQFGSQSIFLRTKALLQKSSELVNLNSSDGALPARTAEYEQVMNFLAKAISEHRSDSLYITGPPGTGKTAQLDMIIRQKFQSLPLSLSTPRSKDVLRHTNPNLQNLSWFELPDGRLESVAVTSINCISLGEPSSIFQKIFDSFQDLNGPTLQIKNMQHLQKFLEPYHKKTTFVVVLDEMDRLLHANTSETQSVRTILELFLLAKLPTVSFVLIGMANSLDMKDRFLSRLNLDRGLLPQTIVFQPYTAEQMYEIVIQKMSSLPTIIFQPMAIKFAAKKCAGNTGDLRKLFDVLRGSIEIYELEKRFLLSPTRGSLNSAQVPLTPTTSPVKKSYPEPQGKIGLNYIAKVFSKFVN…	81-399	P09119	7TJH:I	nonmotor	initiator	replication	heteromer	vg2	True
Orc2_ap	MLRHGLFKDRRVFDENYIPPELRVRRGEAEALARIYLNRLLSGAGLSDVNMIYGSIGRVGIGKTTLAKFTVKRVSEAAAKEGLTVKQAYVNAFNAPNLYTILSLIVRQTGYPIQVRGAPALDILKALVDNLYVENHYLLVILDEFQSMLSSPRIAAEDLYTLLRVHEEIPSRDGVNRIGFLLVASDVRALSYMREKIPQVESQIGFKLHLPAYKSRELYTILEQRAELGLRDTVWEPRHLELISDVYGEDKGGDGSARRAIVALKMACEMAEAMGRDSLSEDLVRKAVSENEAASIQTHELEALSIHELIILRLIAEATLGGMEWINAGLLRQRYEDASLTMYNVKPRGYTQYHIYLKHLTSLGLVDAKPSGRGMRGRTTLFRLAPHLPADRLIEVVDN…	28-293	Q9YFU8	1W5T:A	nonmotor	initiator	replication	heteromer	vg2	True
Orc1_ap	MEEVFTAALESKIFRKRWVLLPDYVPDVLPHREAELRRLAEVLAPALRGEKPSNALLYGLTGTGKTAVARLVLRRLEARASSLGVLVKPIYVNARHRETPYRVASAIAEAVGVRVPFTGLSVGEVYERLVKRLSRLRGIYIIVLDEIDFLPKRPGGQDLLYRITRINQELGDRVWVSLVGITNSLGFVENLEPRVKSSLGEVELVFPPYTAPQLRDILETRAEEAFNPGVLDPDVVPLCAALAAREHGDARRALDLLRVAGEIAERRREERVRREHVYSARAEIERDRVSEVVRTLPLHAKLVLLSIMMLEDGGRPASTGEIYERYKELTSTLGLEHVTLRRVSGIISELDMLGIVKSRVVSRGRYGKTREVSLDADRLAVENALSEDPFVARLL	35-271	Q9YEV6	2V1U:A	nonmotor	initiator	replication	heteromer	vg2	True
cdc6-1_ss	MSDIIDEVISSFKTSSIFINREYLLPDYIPDELPHREDQIRKIASILAPLYREEKPNNIFIYGLTGTGKTAVVKFVLSKLHKKFLGKFKHVYINTRQIDTPYRVLADLLESLDVKVPFTGLSIAELYRRLVKAVRDYGSQVVIVLDEIDAFVKKYNDDILYKLSRINSEVNKSKISFIGITNDVKFVDLLDPRVKSSLSEEEIIFPPYNAEELEDILTKRAQMAFKPGVLPDNVIKLCAALAAREHGDARRALDLLRVSGEIAERMKDTKVKEEYVYMAKEEIERDRVRDIILTLPFHSKLVLMAVVSISSEENVVSTTGAVYETYLNICKKLGVEAVTQRRVSDIINELDMVGILTAKVVNRGRYGKTKEIGLAVDKNIIVRSLIESDSRFADLWS	36-266	Q980N4	2QBY:A	nonmotor	initiator	replication	heteromer	vg2	True
cdc6-3_ss	MHVIRETLKGGKGEVIKNPKVFIDPLSVFKEIPFREDILRDAAIAIRYFVKNEVKFSNLFLGLTGTGKTFVSKYIFNEIEEVKKEDEEYKDVKQAYVNCREVGGTPQAVLSSLAGKLTGFSVPKHGINLGEYIDKIKNGTRNIRAIIYLDEVDTLVKRRGGDIVLYQLLRSDANISVIMISNDINVRDYMEPRVLSSLGPSVIFKPYDAEQLKFILSKYAEYGLIKGTYDDEILSYIAAISAKEHGDARKAVNLLFRAAQLASGGGIIRKEHVDKAIVDYEQERLIEAVKALPFHYKLALRSLIESEDVMSAHKMYTDLCNKFKQKPLSYRRFSDIISELDMFGIVKIRIINRGRAGGVKKYALVEDKEKVLRALNETFEDSISIGDFDDVGEN	35-263	Q97WM8	2QBY:B	nonmotor	initiator	replication	heteromer	vg1	True
cdc6_pf	MNEGEHQIKLDELFEKLLRARKIFKNKDVLRHSYTPKDLPHRHEQIETLAQILVPVLRGETPSNIFVYGKTGTGKTVTVKFVTEELKRISEKYNIPVDVIYINCEIVDTHYRVLANIVNYFKDETGIEVPMVGWPTDEVYAKLKQVIDMKERFVIIVLDEIDKLVKKSGDEVLYSLTRINTELKRAKVSVIGISNDLKFKEYLDPRVLSSLSEEEVVFPPYDANQLRDILTQRAEEAFYPGVLDEGVIPLCAALAAREHGDARKALDLLRVAGEIAEREGASKVTEKHVWKAQEKIEQDMMEEVIKTLPLQSKVLLYAIVLLDENGDLPANTGDVYAVYRELCEYIDLEPLTQRRISDLINELDMLGIINAKVVSKGRYGRTKEIRLNVTSYKIRNVLR…	42-280	P81413	alphafold	nonmotor	initiator	replication	heteromer	vg1	True
CDC6_at	MPAIAGPSSSPQKHVVGSRSESIGGVRSAEVNTSRKRKLISDSAAEVSATVVLPVNSISTPMKWKSPRRCAVSIPKTSDEEIKEDSNEKLENPVISVCLEVKSKWNPKDDEQMKAVKEALHVSKAPSTVVCREDEQRRVFEFVKGCMEQKKAGSLYICGCPGTGKSLSMEKVRLQAEEWAKQAGLHCPETVSVNCTSLTKSTDIFSKILGNYESGKKANGSFSPLQQLQRLFSQKQQQSRSKMMLIIADEMDYLITRDRGVLHELFMLTTLPLSRCILIGTVFCVINVHFLKSVSYGQTSFKFKVRICPPGVANAIDLADRFLPKLKSLNCKPLVVTFRAYSKDQILRILQERLVALPFVAFQSNALEICARKVSAASGDMRKALCVCRSALEILEIEV…	132-402	O82387	alphafold	nonmotor	initiator	replication	heteromer	vg2	True
cdc6-2_mt	MKGDKRRDIRDILLHDETLFRNMNAFDPDYVPENYRYRESQMEALAVCIRPALRNGRPVNAVILGSCATGKTTAIKKIFEMVESTSEGVVCCYINCQLHTTRFGIFSQIYSKIFGHQPPETGVPFSRIYQTIMQHLASEKRALVVALDDINHLFYSKNANKVLYDILRAHEVFEGVRTGVFAVLSDIEFRYALDKNVDSIFIPQEIVFPPYTREEVFNILRDRVRVGFYPGVISDELLERITDHTMDTGDLRYGIDLLRVCGNLAEADASPVIGEEHLERALKSTGPVNLIHTVRTLNENEREFLRILADAGEDMTAGALYELFRESTGSSYSSFNRIIEKLEFLRLIDTRLTGKGVRGNSRILIPRFSREDLRRCPGF	38-268	O27636	alphafold	nonmotor	initiator	replication	heteromer	vg2	True
DnaA_aa	MELNALIKKIESVDSYAREFLKKFEIKQEKGKFLFIAPGEDYREWLETIVNTFLEEEVRKLIEVKEKEEKKKVEIKDFLNPKYTLENFIVGEGNRLAYEVVKEALENLGSLYNPIFIYGSVGTGKTHLLQAAGNEAKKRGYRVIYSSADDFAQAMVEHLKKGTINEFRNMYKSVDLLLLDDVQFLSGKERTQIEFFHIFNTLYLLEKQIILASDRHPQKLDGVSDRLVSRFEGGILVEIELDNKTRFKIIKEKLKEFNLELRKEVIDYLLENTKNVREIEGKIKLIKLKGFEGLERKERKERDKLMQIVEFVANYYAVKVEDILSDKRNKRTSEARKIAMYLCRKVCSASLIEIARAFKRKDHTTVIHAIRSVEEEKKKDRKFKHLVGFLEKQAFDKIC	94-290	O66659	1L8Q:A	nonmotor	initiator	replication	heteromer	vg2	True
MuB_bm	MNISDIRAGLRTLVENEETTFKQIALESGLSTGTISSFINDKYNGDNERVSQMLQRWLEKYHAVAELPEPPRFVETQTVKQIWTSMRFASLTESIAVVCGNPGVGKTEAAREYRRTNNNVWMITITPSCASVLECLTELAFELGMNDAPRRKGPLSRALRRRLEGTQGLVIIDEADHLGAEVLEELRLLQESTRIGLVLMGNHRVYSNMTGGNRTVEFARLFSRIAKRTAINKTKKADVKAIADAWQINGEKELELLQQIAQKPGALRILNHSLRLAAMTAHGKGERVNEDYLRQAFRELDLDVDISTLLRN	76-299	P03763	8XVB:A	nonmotor	initiator	transposition	homomer	vg2	True
TnsC_sh	MTEAQAIAKQLGGVKPDDEWLQAEIARLKGKSIVPLQQVKTLHDWLDGKRKARKSCRVVGESRTGKTVACDAYRYRHKPQQEAGRPPTVPVVYIRPHQKCGPKDLFKKITEYLKYRVTKGTVSDFRDRTIEVLKGCGVEMLIIDEADRLKPETFADVRDIAEDLGIAVVLVGTDRLDAVIKRDEQVLERFRAHLRFGKLSGEDFKNTVEMWEQMVLKLPVSSNLKSKEMLRILTSATEGYIGRLDEILREAAIRSLSRGLKKIDKAVLQEVAKEYK	36-275	A0A8J0PCL3	7M99:A	nonmotor	initiator	transposition	homomer	vg2	True
TnsC_ec	MSATRIQAVYRDTGVEAYRDNPFIEALPPLQESVNSAASLKSSLQLTSSDLQKSRVIRAHTICRIPDDYFQPLGTHLLLSERISVMIRGGYVGRNPKTGDLQKHLQNGYERVQTGELETFRFEEARSTAQSLLLIGCSGSGKTTSLHRILATYPQVIYHRELNVEQVVYLKIDCSHNGSLKEICLNFFRALDRALGSNYERRYGLKRHGIETMLALMSQIANAHALGLLVIDEIQHLSRSRSGGSQEMLNFFVTMVNIIGVPVMLIGTPKAREIFEADLRSARRGAGFGAIFWDPIQQTQRGKPNQEWIAFTDNLWQLQLLQRKDALLSDEVRDVWYELSQGVMDIVVKLFVLAQLRALALGNERITAGLLRQVYQDELKPVHPMLEALRSGIPERIAR…	75-379	P05846	7MCS:B	nonmotor	initiator	transposition	homomer	vg1	True
TnsC_pm	MTTDTKQSYFKEAKYIDPGLPEYADNPLIAALPSIQSVNEVAALLSKRPKFDNKEIGLKGHIRVHAISRLTRDFFVPQTTHLVLEQKFSQLIRRSYLGRNPKTATFKRKLNQMRSTIQNQDLTSYVHNDANSNASSMAISGISGAGKSTATNLILNTYDKVIYHPDYQLLQVPWIKIDCPYDGSLSEFCESFFIALDKRLNTRYRDKYTAGRPTIGKLIADVADLCLIHAVGLIVVDEFQHMNLAKSGGEEKMINFLVTLVNVVEVSIVLIGTPKALRLFSNEFRQARRASGEGSIVWDRMAFDESWDDFLEELFQYQWLQSSTELDEQITRLLYDLSQGIPDIVVKLFCYAYLKV	78-356	A0A1L6KW45	alphafold	nonmotor	initiator	transposition	homomer	vg1	True
RFC1_sc	MVNISDFFGKNKKSVRSSTSRPTRQVGSSKPEVIDLDTESDQESTNKTPKKMPVSNVIDVSETPEGEKKLPLPAKRKASSPTVKPASSKKTKPSSKSSDSASNITAQDVLDKIPSLDLSNVHVKENAKFDFKSANSNADPDEIVSEIGSFPEGKPNCLLGLTIVFTGVLPTLERGASEALAKRYGARVTKSISSKTSVVVLGDEAGPKKLEKIKQLKIKAIDEEGFKQLIAGMPAEGGDGEAAEKARRKLEEQHNIATKEAELLVKKEEERSKKLAATRVSGGHLERDNVVREEDKLWTVKYAPTNLQQVCGNKGSVMKLKNWLANWENSKKNSFKHAGKDGSGVFRAAMLYGPPGIGKTTAAHLVAQELGYDILEQNASDVRSKTLLNAGVKNALDNM…	312-548	P38630	8DR1:A	nonmotor	loader	loading	heteromer	vg2	True
RFC2_sc	MFEGFGPNKKRKISKLAAEQSLAQQPWVEKYRPKNLDEVTAQDHAVTVLKKTLKSANLPHMLFYGPPGTGKTSTILALTKELYGPDLMKSRILELNASDERGISIVREKVKNFARLTVSKPSKHDLENYPCPPYKIIILDEADSMTADAQSALRRTMETYSGVTRFCLICNYVTRIIDPLASRCSKFRFKALDASNAIDRLRFISEQENVKCDDGVLERILDISAGDLRRGITLLQSASKGAQYLGDGKNITSTQVEELAGVVPHDILIEIVEKVKSGDFDEIKKYVNTFMKSGWSAASVVNQLHEYYITNDNFDTNFKNQISWLLFTTDSRLNNGTNEHIQLLNLLVKISQL	54-229	P40348	8DR1:B	nonmotor	loader	loading	heteromer	vg1	True
RFC3_sc	MSTSTEKRSKENLPWVEKYRPETLDEVYGQNEVITTVRKFVDEGKLPHLLFYGPPGTGKTSTIVALAREIYGKNYSNMVLELNASDDRGIDVVRNQIKDFASTRQIFSKGFKLIILDEADAMTNAAQNALRRVIERYTKNTRFCVLANYAHKLTPALLSRCTRFRFQPLPQEAIERRIANVLVHEKLKLSPNAEKALIELSNGDMRRVLNVLQSCKATLDNPDEDEISDDVIYECCGAPRPSDLKAVLKSILEDDWGTAHYTLNKVRSAKGLALIDLIEGIVKILEDYELQNEETRVHLLTKLADIEYSISKGGNDQIQGSAVIGAIKASFENETVKANV	30-236	P38629	8DR1:C	nonmotor	loader	loading	heteromer	vg2	True
RFC4_sc	MSKTLSLQLPWVEKYRPQVLSDIVGNKETIDRLQQIAKDGNMPHMIISGMPGIGKTTSVHCLAHELLGRSYADGVLELNASDDRGIDVVRNQIKHFAQKKLHLPPGKHKIVILDEADSMTAGAQQALRRTMELYSNSTRFAFACNQSNKIIEPLQSRCAILRYSKLSDEDVLKRLLQIIKLEDVKYTNDGLEAIIFTAEGDMRQAINNLQSTVAGHGLVNADNVFKIVDSPHPLIVKKMLLASNLEDSIQILRTDLWKKGYSSIDIVTTSFRVTKNLAQVKESVRLEMIKEIGLTHMRILEGVGTYLQLASMLAKIHKLNNKA	42-225	P40339	8DR1:D	nonmotor	loader	loading	heteromer	vg1	True
RFC5_sc	MSLWVDKYRPKSLNALSHNEELTNFLKSLSDQPRDLPHLLLYGPNGTGKKTRCMALLESIFGPGVYRLKIDVRQFVTASNRKLELNVVSSPYHLEITPSDMGNNDRIVIQELLKEVAQMEQVDFQDSKDGLAHRYKCVIINEANSLTKDAQAALRRTMEKYSKNIRLIMVCDSMSPIIAPIKSRCLLIRCPAPSDSEISTILSDVVTNERIQLETKDILKRIAQASNGNLRVSLLMLESMALNNELALKSSSPIIKPDWIIVIHKLTRKIVKERSVNSLIECRAVLYDLLAHCIPANIILKELTFSLLDVETLNTTNKSSIIEYSSVFDERLSLGNKAIFHLEGFIAKVMCCLD	18-246	P38251	8DR1:E	nonmotor	loader	loading	heteromer	vg2	True
CTF18_sc	MVDTAPYIGSLGRSSLFDTGDIEQAPGNNAIGINEEDIHAFVSSTGETVQLKKKPAKLATGNISLYTNPDTVWRSDDTYGININYLLDKIEASGDDRTNAQKTSPITGKIGSDTLWVEKWRPKKFLDLVGNEKTNRRMLGWLRQWTPAVFKEQLPKLPTEKEVSDMELDPLKRPPKKILLLHGPPGIGKTSVAHVIAKQSGFSVSEINASDERAGPMVKEKIYNLLFNHTFDTNPVCLVADEIDGSIESGFIRILVDIMQSDIKATNKLLYGQPDKKDKKRKKKRSKLLTRPIICICNNLYAPSLEKLKPFCEIIAVKRPSDTTLLERLNLICHKENMNIPIKAINDLIDLAQGDVRNCINNLQFLASNVDSRDSSASDKPACAKNTWASSNKDSPISW…	130-378	P49956	alphafold	nonmotor	loader	loading	heteromer	vg2	True
CTF18_hs	MEDYEQELCGVEDDFHNQFAAELEVLAELEGASTPSPSGVPLFTAGRPPRTFEEALARGDAASSPAPAASVGSSQGGARKRQVDADLQPAGSLPHAPRIKRPRLQVVKRLNFRSEEMEEPPPPDSSPTDITPPPSPEDLAELWGHGVSEAAADVGLTRASPAARNPVLRRPPILEDYVHVTSTEGVRAYLVLRADPMAPGVQGSLLHVPWRGGGQLDLLGVSLASLKKQVDGERRERLLQEAQKLSDTLHSLRSGEEEAAQPLGAPEEEPTDGQDASSHCLWVDEFAPRHYTELLSDDFTNRCLLKWLKLWDLVVFGHERPSRKPRPSVEPARVSKEATAPGKWKSHEQVLEEMLEAGLDPSQRPKQKVALLCGPPGLGKTTLAHVIARHAGYSVVEMN…	296-577	Q8WVB6	8UMV:A	nonmotor	loader	loading	heteromer	vg1	True
RFC2_hs	MEVEAVCGGAGEVEAQDSDPAPAFSKAPGSAGHYELPWVEKYRPVKLNEIVGNEDTVSRLEVFAREGNVPNIIIAGPPGTGKTTSILCLARALLGPALKDAMLELNASNDRGIDVVRNKIKMFAQQKVTLPKGRHKIIILDEADSMTDGAQQALRRTMEIYSKTTRFALACNASDKIIEPIQSRCAVLRYTKLTDAQILTRLMNVIEKERVPYTDDGLEAIIFTAQGDMRQALNNLQSTFSGFGFINSENVFKVCDEPHPLLVKEMIQHCVNANIDEAYKILAHLWHLGYSPEDIIGNIFRVCKTFQMAEYLKLEFIKEIGYTHMKIAEGVNSLLQMAGLLARLCQKTMAPVAS	51-255	P35250	8UMV:B	nonmotor	loader	loading	heteromer	vg2	True
RFC3_hs	MSLWVDKYRPCSLGRLDYHKEQAAQLRNLVQCGDFPHLLVYGPSGAGKKTRIMCILRELYGVGVEKLRIEHQTITTPSKKKIEISTIASNYHLEVNPSDAGNSDRVVIQEMLKTVAQSQQLETNSQRDFKVVLLTEVDKLTKDAQHALRRTMEKYMSTCRLILCCNSTSKVIPPIRSRCLAVRVPAPSIEDICHVLSTVCKKEGLNLPSQLAHRLAEKSCRNLRKALLMCEACRVQQYPFTADQEIPETDWEVYLRETANAIVSQQTPQRLLEVRGRLYELLTHCIPPEIIMKGLLSELLHNCDGQLKGEVAQMAAYYEHRLQLGSKAIYHLEAFVAKFMALYKKFMEDGLEGMMF	18-238	P40938	8UMV:E	nonmotor	loader	loading	heteromer	vg2	True
RFC4_hs	MQAFLKGTSISTKPPLTKDRGVAASAGSSGENKKAKPVPWVEKYRPKCVDEVAFQEEVVAVLKKSLEGADLPNLLFYGPPGTGKTSTILAAARELFGPELFRLRVLELNASDERGIQVVREKVKNFAQLTVSGSRSDGKPCPPFKIVILDEADSMTSAAQAALRRTMEKESKTTRFCLICNYVSRIIEPLTSRCSKFRFKPLSDKIQQQRLLDIAKKENVKISDEGIAYLVKVSEGDLRKAITFLQSATRLTGGKEITEKVITDIAGVIPAEKIDGVFAACQSGSFDKLEAVVKDLIDEGHAATQLVNQLHDVVVENNLSDKQKSIITEKLAEVDKCLADGADEHLQLISLCATVMQQLSQNC	55-267	P35249	8UMV:D	nonmotor	loader	loading	heteromer	vg1	True
RFC5_hs	METSALKQQEQPAATKIRNLPWVEKYRPQTLNDLISHQDILSTIQKFINEDRLPHLLLYGPPGTGKTSTILACAKQLYKDKEFGSMVLELNASDDRGIDIIRGPILSFASTRTIFKKGFKLVILDEADAMTQDAQNALRRVIEKFTENTRFCLICNYLSKIIPALQSRCTRFRFGPLTPELMVPRLEHVVEEEKVDISEDGMKALVTLSSGDMRRALNILQSTNMAFGKVTEETVYTCTGHPLKSDIANILDWMLNQDFTTAYRNITELKTLKGLALHDILTEIHLFVHRVDFPSSVRIHLLTKMADIEYRLSVGTNEKIQLSSLIAAFQVTRDLIVAEA	37-241	P40937	8UMV:C	nonmotor	loader	loading	heteromer	vg2	True
Wrip1_hs	MEVSGPEDDPFLSQLHQVQCPVCQQMMPAAHINSHLDRCLLLHPAGHAEPAAGSHRAGERAKGPSPPGAKRRRLSESSALKQPATPTAAESSEGEGEEGDDGGETESRESYDAPPTPSGARLIPDFPVARSSSPGRKGSGKRPAAAAAAGSASPRSWDEAEAQEEEEAVGDGDGDGDADADGEDDPGHWDADAAEAATAFGASGGGRPHPRALAAEEIRQMLQGKPLADTMRPDTLQDYFGQSKAVGQDTLLRSLLETNEIPSLILWGPPGCGKTTLAHIIASNSKKHSIRFVTLSATNAKTNDVRDVIKQAQNEKSFFKRKTILFIDEIHRFNKSQQDTFLPHVECGTITLIGATTENPSFQVNAALLSRCRVIVLEKLPVEAMVTILMRAINSLGIH…	236-484	Q96S55	alphafold	nonmotor	loader	loading	heteromer	vg1	True
RFCS_af	MENFEIWVEKYRPRTLDEVVGQDEVIQRLKGYVERKNIPHLLFSGPPGTGKTATAIALARDLFGENWRDNFIEMNASDERGIDVVRHKIKEFARTAPIGGAPFKIIFLDEADALTADAQAALRRTMEMYSKSCRFILSCNYVSRIIEPIQSRCAVFRFKPVPKEAMKKRLLEICEKEGVKITEDGLEALIYISGGDFRKAINALQGAAAIGEVVDADTIYQITATARPEEMTELIQTALKGNFMEARELLDRLMVEYGMSGEDIVAQLFREIISMPIKDSLKVQLIDKLGEVDFRLTEGANERIQLDAYLAYLSTLAKK	20-226	O28219	2CHG:A	nonmotor	loader	loading	heteromer	vg1	True
rfcS_pf	MSEEIREVKVLEKPWVEKYRPQRLDDIVGQEHIVKRLKHYVKTGSMPHLLFAGPPGVGKCLTGDTKVIANGQLFELGELVEKLSGGRFGPTPVKGLKVLGIDEDGKLREFEVQYVYKDRTDRLIKIKTQLGRELKVTPYHPLLVNRENGEIKWIKAEELKPGDKLAIPSFLPLITGENPLAEWLGYFMGSGYAYPSNSVITFTNEDPLIRQRFMELTEKLFPDAKIRERIHADGTPEVYVVSRKAWSLVNSISLTLIPREGWKGIRSFLRAYSDCNGRIESDAIVLSTDNNDMAQQIAYALASFGIIAKMDGEDVIISGSDNIERFLNEIGFSTQSKLKEAQKLIRKTNVRSDGLKINYELISYVKDRLRLNVNDKRNLSYRNAKELSWELMKEIYYRL…	30-232	Q8U4J3	1IQP:A	nonmotor	loader	loading	heteromer	vg1	True
DnaX_ec	MSYQVLARKWRPQTFADVVGQEHVLTALANGLSLGRIHHAYLFSGTRGVGKTSIARLLAKGLNCETGITATPCGVCDNCREIEQGRFVDLIEIDAASRTKVEDTRDLLDNVQYAPARGRFKVYLIDEVHMLSRHSFNALLKTLEEPPEHVKFLLATTDPQKLPVTILSRCLQFHLKALDVEQIRHQLEHILNEEHIAHEPRALQLLARAAEGSLRDALSLTDQAIASGDGQVSTQAVSAMLGTLDDDQALSLVEAMVEANGERVMALINEAAARGIEWEALLVEMLGLLHRIAMVQLSPAALGNDMAAIELRMRELARTIPPTDIQLYYQTLLIGRKELPYAPDRRMGVEMTLLRALAFHPRMPLPEPEVPRQSFAPVAPTAVMTPTQVPPQPQSAPQQ…	21-242	P06710	8GJ2:B	nonmotor	loader	loading	heteromer	vg2	True
dap44_pt	MITVNEKEHILEQKYRPSTIDECILPAFDKETFKSITSKGKIPHIILHSPSPGTGKTTVAKALCHDVNADMMFVNGSDCKIDFVRGPLTNFASAASFDGRQKVIVIDEFDRSGLAESQRHLRSFMEAYSSNCSIIITANNIDGIIKPLQSRCRVITFGQPTDEDKIEMMKQMIRRLTEICKHEGIAIADMKVVAALVKKNFPDFRKTIGELDSYSSKGVLDAGILSLVTNDRGAIDDVLESLKNKDVKQLRALAPKYAADYSWFVGKLAEEIYSRVTPQSIIRMYEIVGENNQYHGIAANTELHLAYLFIQLACEMQWK	26-232	P04526	8UNF:B	nonmotor	loader	loading	heteromer	vg2	True
APAF1_hs	MDAKARNCLLQHREALEKDIKTSYIMDHMISDGFLTISEEEKVRNEPTQQQRAAMLIKMILKKDNDSYVSFYNALLHEGYKDLAALLHDGIPVVSSSSGKDSVSGITSYVRTVLCEGGVPQRPVVFVTRKKLVNAIQQKLSKLKGEPGWVTIHGMAGCGKSVLAAEAVRDHSLLEGCFPGGVHWVSVGKQDKSGLLMKLQNLCTRLDQDESFSQRLPLNIEEAKDRLRILMLRKHPRSLLILDDVWDSWVLKAFDSQCQILLTTRDKSVTDSVMGPKYVVPVESSLGKEKGLEILSLFVNMKKADLPEQAHSIIKECKGSPLVVSLIGALLRDFPNRWEYYLKQLQNKQFKRIRKSSSYDYEALDEAMSISVEMLREDIKDYYTDLSILQKDVKVPTKV…	129-345	O14727	5JUY:A	nonmotor	signaling	signaling	homomer	vg1	True
NLRP1_hs	MAGGAWGRLACYLEFLKKEELKEFQLLLANKAHSRSSSGETPAQPEKTSGMEVASYLVAQYGEQRAWDLALHTWEQMGLRSLCAQAQEGAGHSPSFPYSPSEPHLGSPSQPTSTAVLMPWIHELPAGCTQGSERRVLRQLPDTSGRRWREISASLLYQALPSSPDHESPSQESPNAPTSTAVLGSWGSPPQPSLAPREQEAPGTQWPLDETSGIYYTEIREREREKSEKGRPPWAAVVGTPPQAHTSLQPHHHPWEPSVRESLCSTWPWKNEDFNQKFTQLLLLQRPHPRSQDPLVKRSWPDYVEENRGHLIEIRDLFGPGLDTQEPRIVILQGAAGIGKSTLARQVKEAWGRGQLYGDRFQHVFYFSCRELAQSKVVSLAELIGKDGTATPAPIRQIL…	313-559	Q9C000	7WGE:A	nonmotor	signaling	signaling	homomer	vg2	True
NLRP3_hs	MKMASTRCKLARYLEDLEDVDLKKFKMHLEDYPPQKGCIPLPRGQTEKADHVDLATLMIDFNGEEKAWAMAVWIFAAINRRDLYEKAKRDEPKWGSDNARVSNPTVICQEDSIEEEWMGLLEYLSRISICKMKKDYRKKYRKYVRSRFQCIEDRNARLGESVSLNKRYTRLRLIKEHRSQQEREQELLAIGKTKTCESPVSPIKMELLFDPDDEHSEPVHTVVFQGAAGIGKTILARKMMLDWASGTLYQDRFDYLFYIHCREVSLVTQRSLGDLIMSCCPDPNPPIHKIVRKPSRILFLMDGFDELQGAFDEHIGPLCTDWQKAERGDILLSSLIRKKLLPEASLLITTRPVALEKLQHLLDHPRHVEILGFSEAKRKEYFFKYFSDEAQARAAFSLI…	135-428	Q96P20	8SWF:A	nonmotor	signaling	signaling	homomer	vg1	True
NOD2_hs	MGEEGGSASHDEEERASVLLGHSPGCEMCSQEAFQAQRSQLVELLVSGSLEGFESVLDWLLSWEVLSWEDYEGFHLLGQPLSHLARRLLDTVWNKGTWACQKLIAAAQEAQADSQSPKLHGCWDPHSLHPARDLQSHRPAIVRRLHSHVENMLDLAWERGFVSQYECDEIRLPIFTPSQRARRLLDLATVKANGLAAFLLQHVQELPVPLALPLEAATCKKYMAKLRTTVSAQSRFLSTYDGAETLCLEDIYTENVLEVWADVGMAGPPQKSPATLGLEELFSTPGHLNDDADTVLVVGEAGSGKSTLLQRLHLLWAAGQDFQEFLFVFPFSCRQLQCMAKPLSVRTLLFEHCCWPDVGQEDIFQLLLDHPDRVLLTFDGFDEFKFRFTDRERHCSPTD…	278-501	Q9HC29	alphafold	nonmotor	signaling	signaling	homomer	vg1	True
NPHP3_hs	MGTASSLVSPAGGEVIEDTYGAGGGEACEIPVEVKPKARLLRNSFRRGAGAAAGAGPGSLPRGVGAGGLLGASFKSTGSSVPELEYAAAEYERLRKEYEIFRVSKNQELLSMGRREAKLDTENKRLRAELQALQKTYQKILREKESALEAKYQAMERAATFEHDRDKVKRQFKIFRETKENEIQDLLRAKRELESKLQRLQAQGIQVFDPGESDSDDNCTDVTAAGTQCEYWTGGALGSEPSIGSMIQLQQSFRGPEFAHSSIDVEGPFANVNRDDWDIAVASLLQVTPLFSHSLWSNTVRCYLIYTDETQPEMDLFLKDYSPKLKRMCETMGYFFHAVYFPIDVENQYLTVRKWEIEKSSLVILFIHLTLPSLLLEDCEEAFLKNPEGKPRLIFHRLE…	507-741	Q7Z494	alphafold	nonmotor	signaling	signaling	homomer	vg2	True
TEP1_hs	MEKLHGHVSAHPDILSLENRCLAMLPDLQPLEKLHQHVSTHSDILSLKNQCLATLPDLKTMEKPHGYVSAHPDILSLENQCLATLSDLKTMEKPHGHVSAHPDILSLENRCLATLSSLKSTVSASPLFQSLQISHMTQADLYRVNNSNCLLSEPPSWRAQHFSKGLDLSTCPIALKSISATETAQEATLGRWFDSEEKKGAETQMPSYSLSLGEEEEVEDLAVKLTSGDSESHPEPTDHVLQEKKMALLSLLCSTLVSEVNMNNTSDPTLAAIFEICRELALLEPEFILKASLYARQQLNVRNVANNILAIAAFLPACRPHLRRYFCAIVQLPSDWIQVAELYQSLAEGDKNKLVPLPACLRTAMTDKFAQFDEYQLAKYNPRKHRAKRHPRRPPRSPG…	1146-1387	Q99973	alphafold	nonmotor	signaling	signaling	homomer	vg1	True
ADCY10_hs	MNTPKEEFQDWPIVRIAAHLPDLIVYGHFSPERPFMDYFDGVLMFVDISGFTAMTEKFSSAMYMDRGAEQLVEILNYHISAIVEKVLIFGGDILKFAGDALLALWRVERKQLKNIITVVIKCSLEIHGLFETQEWEEGLDIRVKIGLAAGHISMLVFGDETHSHFLVIGQAVDDVRLAQNMAQMNDVILSPNCWQLCDRSMIEIESVPDQRAVKVNFLKPPPNFNFDEFFTKCTTFMHYYPSGEHKNLLRLACTLKPDPELEMSLQKYVMESILKQIDNKQLQGYLSELRPVTIVFVNLMFEDQDKAEEIGPAIQDAYMHITSVLKIFQGQINKVFMFDKGCSFLCVFGFPGEKVPDELTHALECAMDIFDFCSQVHKIQTVSIGVASGIVFCGIVGHT…	490-783	Q96PN6	alphafold	nonmotor	signaling	signaling	homomer	vg2	True
NAIP_hs	MATQQKASDERISQFDHNLLPELSALLGLDAVQLAKELEEEEQKERAKMQKGYNSQMRSEAKRLKTFVTYEPYSSWIPQEMAAAGFYFTGVKSGIQCFCCSLILFGAGLTRLPIEDHKRFHPDCGFLLNKDVGNIAKYDIRVKNLKSRLRGGKMRYQEEEARLASFRNWPFYVQGISPCVLSEAGFVFTGKQDTVQCFSCGGCLGNWEEGDDPWKEHAKWFPKCEFLRSKKSSEEITQYIQSYKGFVDITGEHFVNSWVQRELPMASAYCNDSIFAYEELRLDSFKDWPRESAVGVAALAKAGLFYTGIKDIVQCFSCGGCLEKWQEGDDPLDDHTRCFPNCPFLQNMKSSAEVTPDLQSRGELCELLETTSESNLEDSIAVGPIVPEMAQGEAQWFQE…	454-677	Q13075	8FVU:A	nonmotor	signaling	signaling	heteromer	vg2	True
RPS4_at	METSSISTVEDKPPQHQVFINFRGADLRRRFVSHLVTALKLNNINVFIDDYEDRGQPLDVLLKRIEESKIVLAIFSGNYTESVWCVRELEKIKDCTDEGTLVAIPIFYKLEPSTVRDLKGKFGDRFRSMAKGDERKKKWKEAFNLIPNIMGIIIDKKSVESEKVNEIVKAVKTALTGIPPEGSHNAVVGALGNSNAGTSSGDKKHETFGNEQRLKDLEEKLDRDKYKGTRIIGVVGMPGIGKTTLLKELYKTWQGKFSRHALIDQIRVKSKHLELDRLPQMLLGELSKLNHPHVDNLKDPYSQLHERKVLVVLDDVSKREQIDALREILDWIKEGKEGSRVVIATSDMSLTNGLVDDTYMVQNLNHRDSLQLFHYHAFIDDQANPQKKDFMKLSEGFVH…	210-432	Q9XGM3	alphafold	nonmotor	signaling	signaling	homomer	vg1	True
ZAR1_at	MVDAVVTVFLEKTLNILEEKGRTVSDYRKQLEDLQSELKYMQSFLKDAERQKRTNETLRTLVADLRELVYEAEDILVDCQLADGDDGNEQRSSNAWLSRLHPARVPLQYKKSKRLQEINERITKIKSQVEPYFEFITPSNVGRDNGTDRWSSPVYDHTQVVGLEGDKRKIKEWLFRSNDSQLLIMAFVGMGGLGKTTIAQEVFNDKEIEHRFERRIWVSVSQTFTEEQIMRSILRNLGDASVGDDIGTLLRKIQQYLLGKRYLIVMDDVWDKNLSWWDKIYQGLPRGQGGSVIVTTRSESVAKRVQARDDKTHRPELLSPDNSWLLFCNVAFAANDGTCERPELEDVGKEIVTKCKGLPLTIKAVGGLLLCKDHVYHEWRRIAEHFQDELRGNTSETDN…	163-398	Q38834	6J5T:C	nonmotor	signaling	signaling	homomer	vg2	True
Avs4_ec	MVKPNWDNFKAKFSENPQGNFEWFCYLLFCQEFKMPAGIFRYKNQSGIETNPITKDNEIIGWQSKFYDTKLSDNKADLIEMIEKSKKAYPGLSKIIFYTNQEWGQGRKSHEPEGDKNADNYLETVGNSNDPKIKIEVDQKAYESGIEIVWRVASFFESPFVIVENEKIAKHFFSLNESIFDLLEEKRKHTENVLYEIQTNIEFKDRSIEIDRRHCIELLHENLVQKKIVIVSGEGGVGKTAVIKKIYEAEKQYTPFYVFKASEFKKDSINELFGAHGLDDFSNAHQDELRKVIVVDSAEKLLELTNIDPFKEFLTVLIKDKWQVVFTTRNNYLADLNYAFIDIYKITPGNLVIKNLERGELIELSDNNGFSLPQDVRLLELIKNPFYLSEYLRFYTGES…	212-414		8DGF:A	nonmotor	signaling	signaling	homomer	vg1	True
MalT_ec	MLIPSKLSRPVRLDHTVVRERLLAKLSGANNFRLALITSPAGYGKTTLISQWAAGKNDIGWYSLDEGDNQQERFASYLIAAVQQATNGHCAICETMAQKRQYASLTSLFAQLFIELAEWHSPLYLVIDDYHLITNPVIHESMRFFIRHQPENLTLVVLSRNLPQLGIANLRVRDQLLEIGSQQLAFTHQEAKQFFDCRLSSPIEAAESSRICDDVSGWATALQLIALSARQNTHSAHKSARRLAGINASHLSDYLVDEVLDNVDLATRHFLLKSAILRSMNDALITRVTGEENGQMRLEEIERQGLFLQRMDDTGEWFCYHPLFGNFLRQRCQWELAAELPEIHRAAAESWMAQGFPSEAIHHALAAGDALMLRDILLNHAWSLFNHSELSLLEESLKA…	20-244	P06993	alphafold	nonmotor	signaling	signaling	homomer	vg2	True
PH0952_ph	MCMLEPSKIFKALSNPINLKILTLLRSSSFHPRELARILNRDETDISRRLRQLERLGLIKGKWERVDGKNVRVYSLKVSEIRIFMHPTKLEVKVGENESYEAPIEWESSPRVEVFVGRKRELSIIRNAKGVVVIYGIAGIGKTSLAAKAFPNAYWYNVTGLEDFKYFAWQLGLFLSSIGFEDLLEYLRGGGNNENDIFKLITEGIEKTGAIIIIDDFHKFQDEKVNYLLSYLAPRIKKGKVIITTRIRPNLGNEGVTYVNLKGLNPEEAYSLAREKEKSMTPEEFAKLYKLTFGHPLMLNLILESSEILATGKDTVFNFLFEEVYQMLNEEEKDLLSILSLFDEPIEYEGIKFLYDRNPFVPLYSLMKKGLIEKKGEKYFVHDMVREFVREVSNQEEKE…	118-304	O58663	6MFV:A	nonmotor	signaling	signaling	homomer	vg1	True
CED4_ce	MLCEIECRALSTAHTRLIHDFEPRDALTYLEGKNIFTEDHSELISKMSTRLERIANFLRIYRRQASELGPLIDFFNYNNQSHLADFLEDYIDFAINEPDLLRPVVIAPQFSRQMLDRKLLLGNVPKQMTCYIREYHVDRVIKKLDEMCDLDSFFLFLHGRAGSGKSVIASQALSKSDQLIGINYDSIVWLKDSGTAPKSTFDLFTDILLMLKSEDDLLNFPSVEHVTSVVLKRMICNALIDRPNTLFVFDDVVQEETIRWAQELRLRCLVTTRDVEISNAASQTCEFIEVTSLEIDECYDFLEAYGMPMPVGEKEEDVLNKTIELSSGNPATLMMFFKSCEPKTFEKMAQLNNKLESRGLVGVECITPYSYKSLAMALQRCVEVLSDEDRSALAFAVVM…	133-355	P30429	8JNS:A	nonmotor	signaling	signaling	homomer	vg2	True
Avs3_se	MSDSLLVRTSRDGDQFHYLWAARRALRLLEPQSTLVALTIEGASTTEMGSQPVVEDGEELIDIAEYYGSNELATATTVRYMQLKHSTMHSDTPFPPSGLQKTIEGFATRYKALIQKIPVETLRTKLEFWFVTNRPVSSSFSEAINDAANQHVTRHPHDLAKLEKFTGLQGAELSIFCQLLHIEGQQDDLWSQRNILLRESAGYLPDLDTEAPLKLKELVNRKALTESAANPSITRMDVLRALGVDETDLFPAPCRIERIENSVSRTQEATLVQRVVEAFGAPVIIHADAGVGKSIFSTHIEEHLPTGSVSILYDCFGLGQYRNASSYRHHHRTALVQMANEMASRGLCHPLIPNAGTGISQYMRAFLHRLSQSISILRASEPLAVLCIIIDAADNAQMA…	266-503		8DGC:A	nonmotor	signaling	signaling	homomer	vg1	True
AfsR_sc	MDGGPRVPEQRRPGFPAEEEESGALRFGVLGPVRAWRDGETLATGSPQQRALLAALLLREGRTATAGELIDALWGEEPPSQALAAVRTYASRLRKVLDPGVLVSESGGYAVRGLAEGALDLARAQDLASAAEKARSAGDLCHARDLLRRALDLWDGEVLAGVPGPYAQTQRVRLGEWRLQLLETRLDMDLDQGCHAEAVSELTALTAAHPLRERLRELLMLALYRSGRQAEALAVYADTRRLLADELGVDPRPGLQELQQRILQADPALAELSAATAETATATLRPAQLPATVSDFTGRAAFVRELSDVLSAASGESASGRVMAVSALAGIGGVGKTTLAVHVAHRARAAFPDGQLYVDLQGAGARPAEPETVLGSFLRALGTADSAIPDSLEERAALY…	300-517	P25941	alphafold	nonmotor	signaling	signaling	homomer	vg2	True
